# Long-read whole-genome sequencing offers novel insights into the biology, stress adaptation, and virulence of neurotropic dematiaceous fungi associated with primary cerebral phaeohyphomycosis

**DOI:** 10.1101/2025.01.02.631048

**Authors:** Arghadip Samaddar, Jenevi Margaret Mendonsa, S Nagarathna, Shivaprakash M. Rudramurthy, Umabala Pamidimukkala, Anupma Jyoti Kindo

## Abstract

Primary cerebral phaeohyphomycosis (PCP) is a severe neurological infection caused by neurotropic dematiaceous fungi, affecting both immunocompetent and immunocompromised individuals. Understanding the virulence and adaptation mechanisms of these fungal pathogens is crucial for developing effective treatment strategies. This study employed Oxford Nanopore long-read sequencing to explore the genomes of *Cladophialophora bantiana*, *Fonsecaea monophora*, and *Cladosporium cladosporioides*, three key species associated with PCP. KEGG pathway analysis revealed significant enrichments in carbohydrate and amino acid metabolism, highlighting the metabolic versatility of these fungi. The analysis of transposable elements showed varying proportions of repeats, with *C. bantiana* exhibiting the highest repeat content. Additionally, the presence of diverse families of carbohydrate-active enzymes (CAZymes) emphasized their capacity for metabolizing complex carbohydrates. The analysis also identified enrichments in secondary metabolite (SM) biosynthetic gene clusters and stress adaptation pathways. All three species possess essential genes for thermal stress adaptation, such as HSP60 and HSF1, along with enzymes for detoxifying reactive oxygen species. The examination of pathogenicity-related genes uncovered a range of virulence factors, including lethal and hypervirulence genes, which raise critical concerns for human health. Functional annotations linked many of these genes to CAZymes, SMs, and stress response proteins. Furthermore, multiple efflux transporters and genes associated with antifungal resistance were identified, indicating potential adaptive mechanisms for drug resistance. This study not only advances our understanding of the genomic features of these fungi but also highlights their ecological and clinical significance, providing a foundation for future research into their pathogenicity and resistance mechanisms.
