## Supplemental tables S1- S14, Supplemental figures S1-S4 for "Long-read whole-genome sequencing offers novel insights into the biology, stress adaptation, and virulence of neurotropic dematiaceous fungi associated with primary cerebral phaeohyphomycosis": Table S7 Cytochrome P450 annotations.xlsx

### Sheet: C. bantiana
Query ID	fun_ids	No of SNPs	% Identity	Alignment length	Mismatches	Gap opens:	Query start	Query end	Subject start	Subject end	E-value	Bit score	Molecular_function	Cellular_Component	Biological_process
SS1G_08737.1	FUN_009913	1	90	10	1	0	484	493	21	30	5.6	25.8	-	-	-
VDBG_08178	FUN_004468	0	90	10	1	0	19	28	23	32	9.4	24.3	-	-	-
BC1G_07291	FUN_007531	4	100	8	0	0	64	71	413	420	4.2	25.4	GO:0016705 ~ oxidoreductase activity, acting on paired donors, with incorporation or reduction of molecular oxygen;GO:0004497 ~ monooxygese activity;GO:0005506 ~ iron ion binding;GO:0020037 ~ heme binding	-	-
g18262.t1	FUN_003720	1	91.667	12	1	0	507	518	194	205	8.6	28.9	-	-	-
e_gw1.7.421.1	FUN_011604	2	100	9	0	0	64	72	91	99	2.9	25.4	GO:0016705 ~ oxidoreductase activity, acting on paired donors, with incorporation or reduction of molecular oxygen;GO:0004497 ~ monooxygese activity;GO:0005506 ~ iron ion binding;GO:0020037 ~ heme binding	-	-
fgenesh3_kg.LG_1_&#35;_2891_&#35;_Locus_9472_Transcript_1/1_Confidence_1.000	FUN_008396	1	90	10	1	0	8	17	433	442	3.5	24.6	GO:0016705 ~ oxidoreductase activity, acting on paired donors, with incorporation or reduction of molecular oxygen;GO:0004497 ~ monooxygese activity;GO:0005506 ~ iron ion binding;GO:0020037 ~ heme binding	-	-
Suibr1.CE466056_938	FUN_010343	4	90	10	1	0	129	138	636	645	4.8	27.3	GO:0000981 ~ D-binding transcription factor activity, R polymerase II-specific;GO:0008270 ~ zinc ion binding;GO:0003677 ~ D binding	GO:0005634 ~ nucleus	GO:0006357 ~ regulation of transcription by R polymerase II;GO:0006351 ~ D-templated transcription
fgenesh1_pg.21_&#35;_32	FUN_000834	2	91.667	12	1	0	240	251	429	440	6.8	28.9	GO:0016705 ~ oxidoreductase activity, acting on paired donors, with incorporation or reduction of molecular oxygen;GO:0004497 ~ monooxygese activity;GO:0005506 ~ iron ion binding;GO:0020037 ~ heme binding	-	-
CE72551_1500	FUN_012403	0	100	11	0	0	645	655	27	37	6.9	29.6	-	-	-

### Sheet: F. monophora
Query ID	fun_ids	No of SNPs	% Identity	Alignment length	Mismatches	Gap opens:	Query start	Query end	Subject start	Subject end	E-value	Bit score	CC	MF	BP
EEB94311.1	FUN_003551	0	100	9	0	0	34	42	355	363	3.2	26.9		GO:0008757 ~ S-adenosylmethionine-dependent methyltransferase activity	GO:0032259 ~ methylation
Clama_scaffold_10-12.59	FUN_004571	0	100	8	0	0	8	15	339	346	9.3	24.3		GO:0004672 ~ protein kise activity;GO:0005524 ~ ATP binding	GO:0016310 ~ phosphorylation
Clame_scaffold21-14.36	FUN_004571	0	100	8	0	0	8	15	339	346	9.2	24.3		GO:0004672 ~ protein kise activity;GO:0005524 ~ ATP binding	GO:0016310 ~ phosphorylation
MIX34856_1_34	FUN_005688	0	90	10	1	0	42	51	449	458	8.4	25.4		GO:0016705 ~ oxidoreductase activity, acting on paired donors, with incorporation or reduction of molecular oxygen;GO:0004497 ~ monooxygese activity;GO:0005506 ~ iron ion binding;GO:0020037 ~ heme binding
ESA09810.1	FUN_003934	0	100	10	0	0	41	50	90	99	0.59	26.2	GO:0016020 ~ membrane	GO:0016705 ~ oxidoreductase activity, acting on paired donors, with incorporation or reduction of molecular oxygen;GO:0004497 ~ monooxygese activity;GO:0005506 ~ iron ion binding;GO:0020037 ~ heme binding
ESA10010.1	FUN_003934	0	90.909	11	1	0	42	52	90	100	3.8	28.5	GO:0016020 ~ membrane	GO:0016705 ~ oxidoreductase activity, acting on paired donors, with incorporation or reduction of molecular oxygen;GO:0004497 ~ monooxygese activity;GO:0005506 ~ iron ion binding;GO:0020037 ~ heme binding
Suibr1.CE466056_938	FUN_006680	0	90	10	1	0	129	138	951	960	3.8	27.7	GO:0005634 ~ nucleus	GO:0000981 ~ D-binding transcription factor activity, R polymerase II-specific;GO:0008270 ~ zinc ion binding;GO:0003677 ~ D binding;GO:0010181 ~ FMN binding;GO:0016491 ~ oxidoreductase activity	GO:0006357 ~ regulation of transcription by R polymerase II;GO:0006351 ~ D-templated transcription
gm1.18214_g	FUN_009819	0	100	8	0	0	32	39	174	181	3.9	24.3	-	-	-
gm1.18233_g	FUN_009819	0	100	8	0	0	32	39	174	181	3.8	24.3	-	-	-
gw1.288.27.1	FUN_005753	0	100	8	0	0	8	15	260	267	8.8	23.5	GO:0005634 ~ nucleus		GO:0008380 ~ R splicing;GO:0006397 ~ mR processing
e_gw1.12.872.1	FUN_005753	0	100	8	0	0	34	41	260	267	8	24.6	GO:0005634 ~ nucleus		GO:0008380 ~ R splicing;GO:0006397 ~ mR processing
gw1.195.10.1	FUN_009819	0	100	8	0	0	1	8	174	181	3.4	24.3	-	-	-
CE81128_7	FUN_009607	0	100	7	0	0	9	15	261	267	5.5	23.5	-	-	-
e_gw1.319.29.1	FUN_007077	0	90	10	1	0	1	10	427	436	2.7	24.6	GO:0016020 ~ membrane	GO:0016705 ~ oxidoreductase activity, acting on paired donors, with incorporation or reduction of molecular oxygen;GO:0004497 ~ monooxygese activity;GO:0005506 ~ iron ion binding;GO:0020037 ~ heme binding

### Sheet: C. cladosporioides
Query ID	fun_ids	% Identity	Alignment length	Mismatches	Gap opens:	Query start	Query end	Subject start	Subject end	E-value	Bit score	MF	BP	CC
fgenesh1_kg.9_&#35;_224_&#35;_Locus4374v1rpkm56.63	FUN_007926-T1	90.909	11	1	0	429	439	126	136	2.7	29.3	-	-	-
e_gw1.1702.3.1	FUN_000364-T1	90	10	1	0	26	35	299	308	6.6	26.6	GO:0016491 ~ oxidoreductase activity	GO:0006635 ~ fatty acid beta-oxidation;GO:0044249 ~ cellular biosynthetic process;GO:1901576 ~ organic substance biosynthetic process	GO:0005777 ~ peroxisome
fgenesh1_pg.36_&#35;_18	FUN_005500-T1	92.308	13	1	0	295	307	390	402	0.1	33.1	-	-	-
e_gw1.28.16.1	FUN_007702-T1	90.909	11	1	0	40	50	81	91	2.1	29.6	-	-	-
