## Supplemental tables S1- S14, Supplemental figures S1-S4 for "Long-read whole-genome sequencing offers novel insights into the biology, stress adaptation, and virulence of neurotropic dematiaceous fungi associated with primary cerebral phaeohyphomycosis": Table S11 PHI-base virulence genes.xlsx

### Sheet: C. bantiana
Query ID	fun_ids	% Identity	Alignment length	Mismatches	Gap opens:	Query start	Query end	Subject start	Subject end	E-value	Bit score
A0A0E0SID1#PHI:11601#Sah1_(FGSG_05615)#5518#Fusarium_graminearum#reduced_virulence	FUN_000089-T1	84.564	447	69	0	3	449	4	450	0	781
F9WWR1#PHI:4966#Sdi1#1047171#Zymoseptoria_tritici#unaffected_pathogenicity	FUN_000237-T1	86.842	570	70	1	74	643	37	601	0	1041
I1REC7#PHI:6272#FgHSP90#5518#Fusarium_graminearum#reduced_virulence	FUN_000267-T1	86.266	699	96	0	2	700	3	701	0	1071
I1RSG9#PHI:1466#GzCCAAT006#5518#Fusarium_graminearum#unaffected_pathogenicity	FUN_000334-T1	80.597	134	21	3	7	138	4	134	1.35e-69	210
Q4WJS6#PHI:6753#GlcA#746128#Aspergillus_fumigatus#lethal	FUN_000345-T1	89.884	346	10	3	1	321	1	346	0	628
P0CT16#PHI:9554#Mosar1#318829#Magnaporthe_oryzae#unaffected_pathogenicity	FUN_000346-T1	92.063	189	15	0	1	189	1	189	2.15e-133	370
Q4WX65#PHI:2540#IPP1#746128#Aspergillus_fumigatus#lethal	FUN_000507-T1	85.714	287	41	0	110	396	9	295	0	528
F9F510#PHI:11680#UgmA#5507#Fusarium_oxysporum#reduced_virulence	FUN_000742-T1	80.08	497	99	0	1	497	1	497	0	860
G4N6P9#PHI:9201#MoCKa1_(MGG_03696)#318829#Magnaporthe_oryzae#unaffected_pathogenicity	FUN_000821-T1	89.634	328	34	0	4	331	1	328	0	575
Q4WCL5#PHI:2529#ERG10#746128#Aspergillus_fumigatus#lethal	FUN_000872-T1	80.402	398	76	2	3	398	15	412	0	657
Q6QIY0#PHI:2382#Upa2#5270#Ustilago_maydis#unaffected_pathogenicity	FUN_001106-T1	88.779	303	34	0	4	306	27	329	0	575
G1WZF5#PHI:123295#AoPKC_(AOL_s00006g6)#2813651#Orbilia_oligospora#reduced_virulence	FUN_001178-T1	85.352	355	32	1	5	339	827	1181	0	636
A0A2L1CF02#PHI:9550#Mocin4#318829#Magnaporthe_oryzae#reduced_virulence	FUN_001201-T1	80.11	181	36	0	1	181	1	181	7.94e-106	300
G4MYS1#PHI:4736_PHI:11140#MoYpt7_MGG_08144_(MoYpt7)#318829#Magnaporthe_oryzae#loss_of_pathogenicity_reduced_virulence_unaffected_pathogenicity	FUN_001275-T1	82.439	205	36	0	1	205	1	205	9.77e-131	364
G4N7A0#PHI:2180#MoTea4#318829#Magnaporthe_oryzae#loss_of_pathogenicity	FUN_001303-T1	98.148	54	1	0	142	195	326	379	8.26e-29	118
A0A194W6B7#PHI:124231#VM1G_06867#105487#Valsa_mali#reduced_virulence	FUN_001651-T1	81.429	70	13	0	19	88	26	95	3.53e-31	130
I1S287#PHI:11988#FgRab1_(FGSG_10873)#5518#Fusarium_graminearum#reduced_virulence	FUN_001954-T1	86.634	202	10	2	1	202	1	185	3.42e-118	332
A0A0D2YC96#PHI:4725#Gbe1#5507#Fusarium_oxysporum#unaffected_pathogenicity	FUN_002202-T1	80.659	455	88	0	70	524	245	699	0	791
I1RMT4#PHI:5729_PHI:124159#ScOrtholog_PPG1_Ppg1#5518#Fusarium_graminearum#reduced_virulence	FUN_002383-T1	84.053	301	36	1	1	301	1	289	0	545
A0A0D2Y922#PHI:124013#ARP3#5507#Fusarium_oxysporum#unaffected_pathogenicity	FUN_002459-T1	87.699	439	54	0	1	439	1	439	0	774
A0A098E0Z2#PHI:2386#ACL1#5518#Fusarium_graminearum#loss_of_pathogenicity	FUN_002482-T1	84.923	650	95	2	5	654	26	672	0	1146
I1RPR1#PHI:2387#ACL2#5518#Fusarium_graminearum#loss_of_pathogenicity	FUN_002483-T1	81.895	475	84	1	1	475	1	473	0	806
N4VQQ5#PHI:3280#CoRAS1#5465#Colletotrichum_orbiculare#lethal	FUN_002576-T1	80.569	211	40	1	4	214	9	218	1.42e-118	335
G4NCL5#PHI:877#MGG_00383#318829#Magnaporthe_oryzae#reduced_virulence	FUN_002794-T1	81.888	392	68	3	4	394	2	391	0	640
I1RYH0#PHI:6409#FgCdc11#5518#Fusarium_graminearum#reduced_virulence	FUN_002812-T1	88.8	375	39	1	8	382	14	385	0	658
I1S1V9#PHI:1604#GzOB045#5518#Fusarium_graminearum#unaffected_pathogenicity	FUN_002833-T1	93.662	142	9	0	4	145	5	146	1.6e-92	263
Q32WF7#PHI:2269#Mdh1#13684#Parastagonospora_nodorum#unaffected_pathogenicity	FUN_003036-T1	81.579	266	49	0	1	266	1	266	4.27e-170	469
P30601#PHI:236#WdCHS2#5970#Exophiala_dermatitidis#reduced_virulence	FUN_003333-T1	88.817	921	99	3	1	919	1	919	0	1724
A6SDT7#PHI:124089#Mca1#40559#Botrytis_cinerea#unaffected_pathogenicity_reduced_virulence	FUN_003482-T1	81.791	335	61	0	90	424	19	353	0	576
M3AFB7#PHI:8002#Slt2#1873960#Pseudocercospora_fijiensis#reduced_virulence	FUN_003607-T1	96.296	81	3	0	6	86	4	84	2.07e-51	166
A0A384JS06#PHI:8456_PHI:11612#BcBmp3_Bmp3#40559#Botrytis_cinerea#reduced_virulence	FUN_003608-T1	84.615	325	48	2	89	412	1	324	0	562
P30602#PHI:237#WdCHS3#5970#Exophiala_dermatitidis#reduced_virulence	FUN_003624-T1	88.736	870	89	4	1	863	1	868	0	1619
E9ESW5#PHI:11492#IlvC_(MAA_03009)#568076#Metarhizium_robertsii#reduced_virulence	FUN_003631-T1	80.702	399	69	4	1	393	1	397	0	677
I1RZL5#PHI:9974#Srp1#5518#Fusarium_graminearum#reduced_virulence	FUN_003668-T1	90.123	81	7	1	1	80	1	81	1.28e-48	155
M3AVQ5#PHI:8001#Fus3#1873960#Pseudocercospora_fijiensis#reduced_virulence	FUN_003738-T1	94.068	354	16	1	5	353	4	357	0	670
G4NHF4#PHI:2172_PHI:11826#TPS1_MoTPS1#318829#Magnaporthe_oryzae#loss_of_pathogenicity_reduced_virulence	FUN_003773-T1	81.585	467	86	0	15	481	14	480	0	821
Q4WXL2#PHI:123451#AfgapA_(Afu3G09900)#746128#Aspergillus_fumigatus#increased_virulence_(hypervirulence)	FUN_003848-T1	80.278	791	137	4	6	777	1	791	0	1278	hypervirulence
Q4HTT1#PHI:1468#GzCCAAT008#5518#Fusarium_graminearum#unaffected_pathogenicity	FUN_003972-T1	95.726	117	4	1	18	134	17	132	6.55e-76	220
Q4WK65#PHI:2639#Ilv3B#746128#Aspergillus_fumigatus#unaffected_pathogenicity_reduced_virulence	FUN_004213-T1	80.074	542	101	1	1	542	61	595	0	889
B8N3S2#PHI:9913#AflBck1#5059#Aspergillus_flavus#reduced_virulence	FUN_004218-T1	87.019	208	27	0	1	208	1395	1602	5.23e-127	392
Q4WLT4#PHI:2533#FKS1#746128#Aspergillus_fumigatus#lethal	FUN_004231-T1	80.579	1900	344	14	1	1886	1	1889	0	3163
Q6S9D7#PHI:7701#Pb14-3-3#121759#Paracoccidioides_brasiliensis#reduced_virulence	FUN_004253-T1	86.792	265	23	1	1	265	1	253	1.48e-168	465
G4NE07#PHI:9552#Mogga1#318829#Magnaporthe_oryzae#reduced_virulence	FUN_004280-T1	80.556	252	48	1	25	275	17	268	3.09e-146	425
A7E6B5#PHI:123632#SsAOX_(SS1G_00840)#5180#Sclerotinia_sclerotiorum#reduced_virulence	FUN_004293-T1	81.399	629	114	2	1	626	1	629	0	1083
I1RA20#PHI:1244#FGSG_00337#5518#Fusarium_graminearum#unaffected_pathogenicity	FUN_004338-T1	80	260	40	3	86	333	1	260	2.18e-153	436
Q4WGR1#PHI:2541#OLE1#746128#Aspergillus_fumigatus#lethal	FUN_004433-T1	84.396	455	70	1	3	456	26	480	0	761
Q96VK1#PHI:4661#Chs2#5518#Fusarium_graminearum#reduced_virulence	FUN_004456-T1	80.597	201	39	0	1	201	404	604	4.53e-109	335
B8NBA7#PHI:11992#Pgi#5059#Aspergillus_flavus#reduced_virulence	FUN_004485-T1	83.696	552	89	1	1	552	1	551	0	939
Q96VL3#PHI:339#CLPT1#290576#Colletotrichum_lindemuthianum#reduced_virulence	FUN_004495-T1	81.991	211	29	1	1	202	1	211	3.39e-125	350
Q4WUR1#PHI:3849#CnaA#746128#Aspergillus_fumigatus#reduced_virulence	FUN_004559-T1	87.743	514	62	1	1	514	25	537	0	952
I1RCU4#PHI:123069#FgPMA1_(FGSG_01425)#5518#Fusarium_graminearum#reduced_virulence	FUN_004574-T1	82.695	861	145	3	50	907	63	922	0	1468
G1X9G7#PHI:7282#76g274#2813651#Orbilia_oligospora#reduced_virulence	FUN_004781-T1	82.667	75	13	0	143	217	183	257	8.64e-37	144
T0LLS6#PHI:6703#CgRhoB#474922#Colletotrichum_gloeosporioides#reduced_virulence	FUN_005169-T1	91.282	195	15	1	1	195	1	193	6.9e-132	367
Q5AND9#PHI:7009#Arf2#5476#Candida_albicans#reduced_virulence	FUN_005246-T1	89.444	180	19	0	1	180	1	180	2.84e-121	338
Q4WTL8#PHI:4895#AspD#746128#Aspergillus_fumigatus#unaffected_pathogenicity	FUN_005509-T1	92.537	335	24	1	12	346	4	337	0	651
A0A0A2JZB1#PHI:8722_PHI:8724#PeCat_PeSat#27334#Penicillium_expansum#unaffected_pathogenicity_reduced_virulence	FUN_005635-T1	81.754	570	104	0	1	570	1	570	0	959
Q4WJ77#PHI:7654#AroB#746128#Aspergillus_fumigatus#reduced_virulence	FUN_005670-T1	81.841	402	71	2	1	400	1	402	0	683
Q7Z7T9#PHI:821#Tub2#38448#Monilinia_fructicola#chemistry_target:_resistance_to_chemical	FUN_005810-T1	97.97	394	8	0	5	398	543	936	0	820
A0A0E0S0W9#PHI:9823#Fg08731#5518#Fusarium_graminearum#reduced_virulence	FUN_005861-T1	88.189	381	27	4	1	371	1	373	0	677
I1RC52#PHI:6092#FgVps26#5518#Fusarium_graminearum#reduced_virulence	FUN_005955-T1	92	300	24	0	2	301	3	302	0	578
Q4WCZ1#PHI:2969#ArgEF#746128#Aspergillus_fumigatus#reduced_virulence	FUN_006242-T1	80.975	841	153	5	67	906	57	891	0	1441
A0A384K6F2#PHI:10434#BcactA_(Bcin16g02020)#40559#Botrytis_cinerea#reduced_virulence	FUN_006320-T1	99.467	375	2	0	1	375	1	375	0	778
I1RT36#PHI:1200_PHI:4587#(Gsk3)_Fgk3#5518#Fusarium_graminearum#reduced_virulence_loss_of_pathogenicity	FUN_006477-T1	87.089	395	50	1	1	394	1	395	0	727
Q9Y7A7#PHI:238#WdPKS1#5970#Exophiala_dermatitidis#reduced_virulence	FUN_006641-T1	86.606	2195	271	5	1	2172	1	2195	0	3855
I1RT81#PHI:6410_PHI:6604#FgCdc12_FaCdc12(FGSG_07380)#5518_282267#Fusarium_graminearum_Fusarium_asiaticum#reduced_virulence	FUN_006849-T1	93.506	385	25	0	1	385	1	385	0	753
L2FK23#PHI:123290#CgFim1#474922#Colletotrichum_gloeosporioides#reduced_virulence	FUN_006987-T1	80.864	648	118	4	3	645	4	650	0	1082
B0Y4S0#PHI:4677#AfcpcB#746128#Aspergillus_fumigatus#reduced_virulence	FUN_007034-T1	91.139	316	28	0	1	316	1	316	0	607
Q4WKG5#PHI:2530#TUB1#746128#Aspergillus_fumigatus#lethal_loss_of_pathogenicity	FUN_007067-T1	93.065	447	31	0	1	447	1	447	0	852
G4MXC5#PHI:5190#MoPRX1#318829#Magnaporthe_oryzae#reduced_virulence	FUN_007149-T1	80.357	224	44	0	1	224	1	224	3.69e-137	382
A0A2H3GEQ4#PHI:123219#FgErv14_(FGSG_01398)#5518#Fusarium_graminearum#reduced_virulence	FUN_007179-T1	87.5	88	11	0	2	89	1	88	1.94e-45	142
E9R5E2#PHI:2513#GFA1#746128#Aspergillus_fumigatus#lethal_loss_of_pathogenicity	FUN_007328-T1	85.794	718	78	3	1	694	1	718	0	1281
I1RC95#PHI:1566#GzOB006#5518#Fusarium_graminearum#lethal	FUN_007335-T1	91.795	390	32	0	2	391	4	393	0	729
A0A1C3YHX8#PHI:1563#GzOB003#5518#Fusarium_graminearum#unaffected_pathogenicity	FUN_007343-T1	88.82	161	17	1	21	180	2	162	3.47e-105	297
J5K938#PHI:7057#PilA#176275#Beauveria_bassiana#reduced_virulence	FUN_007350-T1	86.364	242	32	1	73	314	1	241	2.14e-151	429
A0A2N6P0D9#PHI:123079#Cdc42#176275#Beauveria_bassiana#reduced_virulence	FUN_007391-T1	97.674	172	4	0	3	174	44	215	8.54e-126	352
Q70Q35#PHI:330_PHI:5588#BcSOD1_Bcsod1#40559#Botrytis_cinerea#reduced_virulence	FUN_007585-T1	80.392	153	30	0	1	153	1	153	5.72e-90	257
I1RS24#PHI:1584#GzOB024#5518#Fusarium_graminearum#unaffected_pathogenicity	FUN_007629-T1	85.433	254	37	0	1	254	1	254	3.85e-163	451
G4N8F9#PHI:9553#Moarf1#318829#Magnaporthe_oryzae#unaffected_pathogenicity	FUN_007643-T1	87.816	435	52	1	1	435	1	434	0	798
Q4WNY2#PHI:11012#MetH_(AFUA_4G07360)#746128#Aspergillus_fumigatus#reduced_virulence	FUN_007649-T1	81.008	774	147	0	1	774	1	774	0	1326
B0Y3C3#PHI:123587#Elp3_(AFUB_053700)#746128#Aspergillus_fumigatus#reduced_virulence_unaffected_pathogenicity	FUN_007771-T1	86.176	557	77	0	18	574	529	1085	0	1024
Q874A5#PHI:3867_PHI:8717#PACC_PePacC#27334#Penicillium_expansum#reduced_virulence	FUN_007816-T1	91.489	47	4	0	1	47	71	117	5.57e-27	99
M2SJ60#PHI:4779#Cshog1#45130#Bipolaris_sorokiniana#reduced_virulence_unaffected_pathogenicity	FUN_008065-T1	94.186	344	20	0	1	344	1	344	0	686
B0XR79#PHI:4678#AfgpaB#746128#Aspergillus_fumigatus#reduced_virulence	FUN_008066-T1	84.034	357	56	1	1	356	1	357	0	639
I1RN31#PHI:1223#FGSG_05393#5518#Fusarium_graminearum#lethal	FUN_008273-T1	82.534	292	51	0	4	295	3	294	2.85e-174	485
Q9UWF0#PHI:2108#CAM#318829#Magnaporthe_oryzae#reduced_virulence_loss_of_pathogenicity	FUN_008333-T1	100	149	0	0	1	149	1	149	1.2e-106	299
Q8J129#PHI:371#PKAC1#746128#Aspergillus_fumigatus#reduced_virulence	FUN_008346-T1	87.147	319	41	0	180	498	105	423	0	615
Q4I1H6#PHI:12143#FgSNX3_(FGSG_08932)#5518#Fusarium_graminearum#reduced_virulence	FUN_008364-T1	82.517	143	24	1	22	163	1	143	3.21e-87	250
I1RW16#PHI:1178_PHI:4941#(Sc_Cdc28)_Cdc2A#5518#Fusarium_graminearum#reduced_virulence_lethal_loss_of_pathogenicity	FUN_008796-T1	89.916	238	24	0	1	238	1	238	1.81e-161	449
A0A0D2Y8P9#PHI:7588#Foatg8#5507#Fusarium_oxysporum#reduced_virulence	FUN_008901-T1	97.436	117	3	0	1	117	1	117	3.18e-81	232
G4MNE6#PHI:2109#CNB#318829#Magnaporthe_oryzae#reduced_virulence_loss_of_pathogenicity	FUN_008960-T1	89.474	171	18	0	4	174	31	201	4.09e-109	308
O42772#PHI:822#Ip#1047171#Zymoseptoria_tritici#chemistry_target:_resistance_to_chemical	FUN_009196-T1	80.612	294	57	0	2	295	3	296	4.23e-180	497
J4UI12#PHI:3271#ARSEF_2860#176275#Beauveria_bassiana#reduced_virulence	FUN_009259-T1	82.979	282	28	4	1	265	1	279	2.56e-167	463
A0A1C3YKW4#PHI:1385#GzC2H048#5518#Fusarium_graminearum#unaffected_pathogenicity	FUN_009290-T1	83.31	701	112	2	28	723	20	720	0	1181
Q4WGK7#PHI:4893#AspB#746128#Aspergillus_fumigatus#unaffected_pathogenicity_increased_virulence_(hypervirulence)	FUN_009577-T1	87.742	465	48	2	67	527	7	466	0	840	hypervirulence
I1RE76#PHI:1571#GzOB011#5518#Fusarium_graminearum#unaffected_pathogenicity	FUN_009606-T1	82.143	140	25	0	3	142	2	141	3.26e-85	245
Q8TGV2#PHI:390#WdCHS5#5970#Exophiala_dermatitidis#reduced_virulence	FUN_009723-T1	89.142	1888	193	6	1	1885	1	1879	0	3472
A0A077D1S9#PHI:3292#AREB#474922#Colletotrichum_gloeosporioides#reduced_virulence	FUN_009834-T1	82.759	58	9	1	5	61	9	66	2.5e-29	103
I1RFZ8#PHI:1663#GzCCHC003#5518#Fusarium_graminearum#unaffected_pathogenicity	FUN_009907-T1	87.879	66	8	0	127	192	24	89	1.04e-37	127
G4N711#PHI:11582#Mopsr1_(MGG_03646)#318829#Magnaporthe_oryzae#reduced_virulence	FUN_010007-T1	89.231	195	19	1	311	505	324	516	6.7e-127	379
Q4WQF6#PHI:9203_PHI:123825#GcnE_(AFUA_4g12650)_GcnE_(Afu4g12650)#746128#Aspergillus_fumigatus#unaffected_pathogenicity_reduced_virulence	FUN_010105-T1	85.429	350	51	0	26	375	52	401	0	652
I1RRW3#PHI:1658#GzCCCH002#5518#Fusarium_graminearum#unaffected_pathogenicity	FUN_010287-T1	88.995	209	23	0	1	209	1	209	9.61e-146	403
B8NNB5#PHI:123810#AFLA_127260#5059#Aspergillus_flavus#unaffected_pathogenicity	FUN_010675-T1	83.069	189	32	0	185	373	236	424	5.12e-109	325
G4MRX0#PHI:8752#RHO2_(MGG_02457)#318829#Magnaporthe_oryzae#reduced_virulence	FUN_010768-T1	83.854	192	30	1	10	200	20	211	2.93e-121	340
G4MVC5#PHI:6927#MoRAD6#318829#Magnaporthe_oryzae#reduced_virulence	FUN_010874-T1	92.593	135	10	0	1	135	16	150	1.08e-93	266
G4MQZ2#PHI:2038#Mir1#318829#Magnaporthe_oryzae#unaffected_pathogenicity	FUN_011120-T1	82.095	296	53	0	14	309	23	318	4.91e-172	478
Q5EGQ1#PHI:431#BWC2#5207#Cryptococcus_neoformans#reduced_virulence	FUN_011413-T1	80	35	7	0	346	380	411	445	1.88e-14	73.6
A0A4E9DG31#PHI:123820#AP1sigma_(FGSG_10034)#5518#Fusarium_graminearum#loss_of_pathogenicity	FUN_011666-T1	86.813	91	12	0	56	146	18	108	7.84e-54	175
G4N9S6#PHI:9547#Moarf6#318829#Magnaporthe_oryzae#unaffected_pathogenicity	FUN_011833-T1	86.413	184	25	0	1	184	1	184	1.84e-119	334
A7EXS0#PHI:9519#SsFdh1_(SS1G_10135)#5180#Sclerotinia_sclerotiorum#reduced_virulence	FUN_012065-T1	88.674	362	41	0	13	374	13	374	0	667
I1RNF9#PHI:1012#GzGPA1#5518#Fusarium_graminearum#unaffected_pathogenicity	FUN_012309-T1	92.635	353	26	0	1	353	1	353	0	685

### Sheet: F. monophora
Query ID	fun_ids	% Identity	Alignment length	Mismatches	Gap opens:	Query start	Query end	Subject start	Subject end	E-value	Bit score
A0A0D2YC96#PHI:4725#Gbe1#5507#Fusarium_oxysporum#unaffected_pathogenicity	FUN_000178-T1	81.696	448	82	0	70	517	261	708	0	784
I1S287#PHI:11988#FgRab1_(FGSG_10873)#5518#Fusarium_graminearum#reduced_virulence	FUN_000469-T1	86.364	198	10	2	5	202	42	222	3.06e-114	323
Q9Y7A7#PHI:238#WdPKS1#5970#Exophiala_dermatitidis#reduced_virulence	FUN_000705-T1	86.719	2176	284	3	1	2172	1	2175	0	3851
A0A0E0S0W9#PHI:9823#Fg08731#5518#Fusarium_graminearum#reduced_virulence	FUN_000755-T1	94.527	201	11	0	106	306	395	595	3.05e-137	402
I1RT81#PHI:6410_PHI:6604#FgCdc12_FaCdc12(FGSG_07380)#5518_282267#Fusarium_graminearum_Fusarium_asiaticum#reduced_virulence	FUN_000870-T1	89.303	402	26	1	1	385	1	402	0	739
J5K938#PHI:7057#PilA#176275#Beauveria_bassiana#reduced_virulence	FUN_000905-T1	80.573	314	52	2	1	314	1	305	0	515
A0A2N6P0D9#PHI:123079#Cdc42#176275#Beauveria_bassiana#reduced_virulence	FUN_000953-T1	97.674	172	4	0	3	174	44	215	2.45e-126	353
L2FK23#PHI:123290#CgFim1#474922#Colletotrichum_gloeosporioides#reduced_virulence	FUN_001127-T1	81.173	648	116	4	3	645	4	650	0	1088
B0Y4S0#PHI:4677#AfcpcB#746128#Aspergillus_fumigatus#reduced_virulence	FUN_001167-T1	91.139	316	28	0	1	316	1	316	0	608
Q4WKG5#PHI:2530#TUB1#746128#Aspergillus_fumigatus#lethal_loss_of_pathogenicity	FUN_001216-T1	92.841	447	32	0	1	447	1	447	0	851
A0A1C3YHX8#PHI:1563#GzOB003#5518#Fusarium_graminearum#unaffected_pathogenicity	FUN_001258-T1	87.578	161	19	1	21	180	2	162	1.72e-104	295
I1RC95#PHI:1566#GzOB006#5518#Fusarium_graminearum#lethal	FUN_001266-T1	92.746	386	28	0	6	391	8	393	0	730
E9R5E2#PHI:2513#GFA1#746128#Aspergillus_fumigatus#lethal_loss_of_pathogenicity	FUN_001270-T1	87.874	701	78	2	1	694	1	701	0	1288
A0A2H3GEQ4#PHI:123219#FgErv14_(FGSG_01398)#5518#Fusarium_graminearum#reduced_virulence	FUN_001378-T1	81.443	97	18	0	2	98	1	97	3.44e-48	150
G4MXC5#PHI:5190#MoPRX1#318829#Magnaporthe_oryzae#reduced_virulence	FUN_001405-T1	80.365	219	43	0	6	224	4	222	2.03e-136	380
I1RA20#PHI:1244#FGSG_00337#5518#Fusarium_graminearum#unaffected_pathogenicity	FUN_001766-T1	80.315	254	41	2	89	333	21	274	7.59e-152	432
Q4WGR1#PHI:2541#OLE1#746128#Aspergillus_fumigatus#lethal	FUN_001851-T1	84.835	455	68	1	3	456	26	480	0	768
G4N3J3#PHI:9548#Moarl1#318829#Magnaporthe_oryzae#reduced_virulence	FUN_001910-T1	82.031	128	22	1	55	181	13	140	8.91e-75	219
G1X9G7#PHI:7282#76g274#2813651#Orbilia_oligospora#reduced_virulence	FUN_001943-T1	82.667	75	13	0	143	217	189	263	7.02e-37	144
I1RCU4#PHI:123069#FgPMA1_(FGSG_01425)#5518#Fusarium_graminearum#reduced_virulence	FUN_002152-T1	82.971	875	144	4	50	920	62	935	0	1493
U3Q4A0#PHI:7562#CAL1#5599#Alternaria_alternata#reduced_virulence	FUN_002163-T1	87.805	533	63	2	19	551	7	537	0	991
Q96VL3#PHI:339#CLPT1#290576#Colletotrichum_lindemuthianum#reduced_virulence	FUN_002227-T1	81.043	211	31	1	1	202	1	211	1.63e-124	349
B8NBA7#PHI:11992#Pgi#5059#Aspergillus_flavus#reduced_virulence	FUN_002237-T1	83.514	552	90	1	1	552	1	551	0	944
Q96VK1#PHI:4661#Chs2#5518#Fusarium_graminearum#reduced_virulence	FUN_002266-T1	81.095	201	38	0	1	201	404	604	3.28e-109	336
T0LLS6#PHI:6703#CgRhoB#474922#Colletotrichum_gloeosporioides#reduced_virulence	FUN_002542-T1	91.282	195	15	1	1	195	1	193	6.82e-132	367
Q5AND9#PHI:7009#Arf2#5476#Candida_albicans#reduced_virulence	FUN_002576-T1	89.444	180	19	0	1	180	1	180	2.81e-121	338
Q4WTL8#PHI:4895#AspD#746128#Aspergillus_fumigatus#unaffected_pathogenicity	FUN_002803-T1	92.239	335	25	1	12	346	6	339	0	649
A0A0A2JZB1#PHI:8722_PHI:8724#PeCat_PeSat#27334#Penicillium_expansum#unaffected_pathogenicity_reduced_virulence	FUN_002891-T1	82.456	570	100	0	1	570	1	570	0	962
A7EN30#PHI:12071#SsEmp24#5180#Sclerotinia_sclerotiorum#reduced_virulence	FUN_002935-T1	80.769	156	30	0	44	199	1	156	4.8e-95	273
A0A384JPH0#PHI:11615#Bcgb1_(Bcin08g01420)#40559#Botrytis_cinerea#reduced_virulence	FUN_002975-T1	84.416	308	46	2	5	312	2	307	0	541
G4MYS1#PHI:4736_PHI:11140#MoYpt7_MGG_08144_(MoYpt7)#318829#Magnaporthe_oryzae#loss_of_pathogenicity_reduced_virulence_unaffected_pathogenicity	FUN_002976-T1	82.439	205	36	0	1	205	1	205	7.68e-131	365
G4NCL5#PHI:877#MGG_00383#318829#Magnaporthe_oryzae#reduced_virulence	FUN_003064-T1	82.632	380	65	1	15	394	13	391	0	637
N4VQQ5#PHI:3280#CoRAS1#5465#Colletotrichum_orbiculare#lethal	FUN_003252-T1	80.569	211	40	1	4	214	9	218	1.23e-118	335
I1RPR1#PHI:2387#ACL2#5518#Fusarium_graminearum#loss_of_pathogenicity	FUN_003342-T1	80.777	489	89	3	1	489	1	484	0	807
A0A098E0Z2#PHI:2386#ACL1#5518#Fusarium_graminearum#loss_of_pathogenicity	FUN_003343-T1	85.231	650	93	2	5	654	42	688	0	1149
A0A0D2Y922#PHI:124013#ARP3#5507#Fusarium_oxysporum#unaffected_pathogenicity	FUN_003367-T1	86.818	440	57	1	1	439	1	440	0	771
I1RMT4#PHI:5729_PHI:124159#ScOrtholog_PPG1_Ppg1#5518#Fusarium_graminearum#reduced_virulence	FUN_003446-T1	87.375	301	38	0	1	301	1	301	0	578
B8NNB5#PHI:123810#AFLA_127260#5059#Aspergillus_flavus#unaffected_pathogenicity	FUN_003654-T1	84.127	189	30	0	185	373	236	424	2.04e-110	328
G4MRX0#PHI:8752#RHO2_(MGG_02457)#318829#Magnaporthe_oryzae#reduced_virulence	FUN_003782-T1	82.653	196	33	1	6	200	7	202	4.08e-122	342
G4MVC5#PHI:6927#MoRAD6#318829#Magnaporthe_oryzae#reduced_virulence	FUN_003887-T1	92.593	135	10	0	1	135	16	150	1.07e-93	266
Q4WCL5#PHI:2529#ERG10#746128#Aspergillus_fumigatus#lethal	FUN_004092-T1	81.108	397	74	1	3	398	12	408	0	671
A0A1D8PDC4#PHI:123910#ATP1#5476#Candida_albicans#loss_of_pathogenicity	FUN_004126-T1	81.176	510	96	0	37	546	26	535	0	855
G4N6P9#PHI:9201#MoCKa1_(MGG_03696)#318829#Magnaporthe_oryzae#unaffected_pathogenicity	FUN_004133-T1	91.277	321	28	0	4	324	1	321	0	572
I1RSG9#PHI:1466#GzCCAAT006#5518#Fusarium_graminearum#unaffected_pathogenicity	FUN_004288-T1	93.023	86	6	0	53	138	119	204	2.77e-52	168
Q4WJS6#PHI:6753#GlcA#746128#Aspergillus_fumigatus#lethal	FUN_004297-T1	95.975	323	11	2	1	321	1	323	0	637
P0CT16#PHI:9554#Mosar1#318829#Magnaporthe_oryzae#unaffected_pathogenicity	FUN_004298-T1	92.063	189	15	0	1	189	1	189	2.12e-133	370
Q4WX65#PHI:2540#IPP1#746128#Aspergillus_fumigatus#lethal	FUN_004457-T1	84.669	287	44	0	110	396	9	295	0	525
I1REC7#PHI:6272#FgHSP90#5518#Fusarium_graminearum#reduced_virulence	FUN_004642-T1	84.857	700	105	1	2	700	3	702	0	1076
F9WWR1#PHI:4966#Sdi1#1047171#Zymoseptoria_tritici#unaffected_pathogenicity	FUN_004668-T1	84.268	642	93	2	2	643	16	649	0	1116
I1RE76#PHI:1571#GzOB011#5518#Fusarium_graminearum#unaffected_pathogenicity	FUN_004754-T1	83.019	159	27	0	3	161	2	160	9.37e-99	280
I1RMW3#PHI:6408_PHI:6603#FgCdc3_FaCdc3_(FGSG_05315.3)#5518_282267#Fusarium_graminearum_Fusarium_asiaticum#reduced_virulence	FUN_004781-T1	90.394	406	39	0	157	562	133	538	0	782
O42772#PHI:822#Ip#1047171#Zymoseptoria_tritici#chemistry_target:_resistance_to_chemical	FUN_004913-T1	80.479	292	57	0	2	293	3	294	1.34e-173	494
J4UI12#PHI:3271#ARSEF_2860#176275#Beauveria_bassiana#reduced_virulence	FUN_004996-T1	86.638	232	26	2	34	263	1	229	1.35e-145	406
A0A1C3YKW4#PHI:1385#GzC2H048#5518#Fusarium_graminearum#unaffected_pathogenicity	FUN_005025-T1	83.024	701	114	2	28	723	20	720	0	1183
B0Y3C3#PHI:123587#Elp3_(AFUB_053700)#746128#Aspergillus_fumigatus#reduced_virulence_unaffected_pathogenicity	FUN_005220-T1	86.535	557	75	0	18	574	16	572	0	1027
A0JC80#PHI:3623#RacA#35717#Epichloe_festucae#increased_virulence_(hypervirulence)	FUN_005262-T1	92.179	179	13	1	1	179	1	178	7.39e-124	346
Q874A5#PHI:3867_PHI:8717#PACC_PePacC#27334#Penicillium_expansum#reduced_virulence	FUN_005266-T1	91.489	47	4	0	1	47	71	117	1.4e-26	97.8
H1VAN0#PHI:123280#ChPhb2_(Ch063_08657)#80884#Colletotrichum_higginsianum#reduced_virulence	FUN_005443-T1	84.556	259	40	0	46	304	39	297	4.38e-161	450
M2SJ60#PHI:4779#Cshog1#45130#Bipolaris_sorokiniana#reduced_virulence_unaffected_pathogenicity	FUN_005515-T1	94.186	344	20	0	1	344	1	344	0	686
B0XR79#PHI:4678#AfgpaB#746128#Aspergillus_fumigatus#reduced_virulence	FUN_005516-T1	83.81	315	51	0	42	356	1	315	0	572
Q4I1H6#PHI:12143#FgSNX3_(FGSG_08932)#5518#Fusarium_graminearum#reduced_virulence	FUN_005720-T1	82.517	143	24	1	22	163	1	143	3.17e-87	250
M9RZ23#PHI:123397#StPkaC1#93612#Exserohilum_turcicum#reduced_virulence	FUN_005738-T1	89.524	315	33	0	167	481	105	419	0	614
Q9UWF0#PHI:2108#CAM#318829#Magnaporthe_oryzae#reduced_virulence_loss_of_pathogenicity	FUN_005745-T1	100	149	0	0	1	149	1	149	1.19e-106	299
A0A384JMC8#PHI:9835#Bcpgd#40559#Botrytis_cinerea#reduced_virulence	FUN_006178-T1	82.653	490	83	1	5	494	19	506	0	857
A0A0D2Y8P9#PHI:7588#Foatg8#5507#Fusarium_oxysporum#reduced_virulence	FUN_006290-T1	97.436	117	3	0	1	117	1	117	3.14e-81	232
G4MNE6#PHI:2109#CNB#318829#Magnaporthe_oryzae#reduced_virulence_loss_of_pathogenicity	FUN_006346-T1	90.179	112	11	0	63	174	45	156	3.41e-68	203
I1RRW3#PHI:1658#GzCCCH002#5518#Fusarium_graminearum#unaffected_pathogenicity	FUN_006754-T1	88.995	209	23	0	1	209	1	209	9.5e-146	403
Q4WQF6#PHI:9203_PHI:123825#GcnE_(AFUA_4g12650)_GcnE_(Afu4g12650)#746128#Aspergillus_fumigatus#unaffected_pathogenicity_reduced_virulence	FUN_006890-T1	86.648	352	47	0	26	377	146	497	0	659
I1RFZ8#PHI:1663#GzCCHC003#5518#Fusarium_graminearum#unaffected_pathogenicity	FUN_007060-T1	87.879	66	8	0	127	192	24	89	1.03e-37	127
Q5EGQ1#PHI:431#BWC2#5207#Cryptococcus_neoformans#reduced_virulence	FUN_007213-T1	81.25	32	6	0	346	377	411	442	4.97e-13	69.3
G4NFW7#PHI:8928#MoSCAD2_(MGG_08690)#318829#Magnaporthe_oryzae#loss_of_pathogenicity	FUN_007227-T1	80.357	392	77	0	54	445	5	396	0	667
G4MQZ2#PHI:2038#Mir1#318829#Magnaporthe_oryzae#unaffected_pathogenicity	FUN_007471-T1	80.583	309	59	1	2	309	10	318	1.4e-174	484
Q6QIY0#PHI:2382#Upa2#5270#Ustilago_maydis#unaffected_pathogenicity	FUN_007695-T1	83.801	321	34	1	4	306	27	347	0	564
G1WZF5#PHI:123295#AoPKC_(AOL_s00006g6)#2813651#Orbilia_oligospora#reduced_virulence	FUN_007773-T1	90.448	335	32	0	5	339	828	1162	0	648
A0A0E0S0W9#PHI:9823#Fg08731#5518#Fusarium_graminearum#reduced_virulence	FUN_008129-T1	88.095	378	27	4	4	371	1	370	0	669
Q7Z7T9#PHI:821#Tub2#38448#Monilinia_fructicola#chemistry_target:_resistance_to_chemical	FUN_008176-T1	98.241	398	7	0	1	398	1	398	0	825
Q4WJ77#PHI:7654#AroB#746128#Aspergillus_fumigatus#reduced_virulence	FUN_008324-T1	80.348	402	77	1	1	400	1	402	0	679
G4MU71#PHI:11143#MGG_04830_(MoVps26)#318829#Magnaporthe_oryzae#reduced_virulence	FUN_008356-T1	93.559	295	19	0	2	296	3	297	0	573
A0A0E0SID1#PHI:11601#Sah1_(FGSG_05615)#5518#Fusarium_graminearum#reduced_virulence	FUN_008590-T1	84.564	447	69	0	3	449	4	450	0	783
P87025#PHI:59#THR1#5462#Colletotrichum_lagenaria#reduced_virulence	FUN_008753-T1	80.078	256	51	0	27	282	26	281	5.02e-153	427
Q8TGV2#PHI:390#WdCHS5#5970#Exophiala_dermatitidis#reduced_virulence	FUN_008789-T1	87.349	1818	190	7	72	1885	1	1782	0	3286
A0A077D1S9#PHI:3292#AREB#474922#Colletotrichum_gloeosporioides#reduced_virulence	FUN_008945-T1	82.759	58	9	1	5	61	9	66	9.14e-30	105
A0A4E9DG31#PHI:123820#AP1sigma_(FGSG_10034)#5518#Fusarium_graminearum#loss_of_pathogenicity	FUN_009022-T1	84.375	64	10	0	92	155	1	64	8.55e-36	117
A0A384JPY4#PHI:9903#Bcser2_(Bcin08g02990)#40559#Botrytis_cinerea#reduced_virulence	FUN_009165-T1	82.143	56	10	0	213	268	35	90	1.35e-25	100
G4N9S6#PHI:9547#Moarf6#318829#Magnaporthe_oryzae#unaffected_pathogenicity	FUN_009308-T1	85.87	184	26	0	1	184	1	184	1.5e-118	332
A7EXS0#PHI:9519#SsFdh1_(SS1G_10135)#5180#Sclerotinia_sclerotiorum#reduced_virulence	FUN_009502-T1	87.335	379	43	1	1	374	1	379	0	681
B2Z3E2#PHI:2413#Cgg1#31870#Colletotrichum_graminicola#reduced_virulence	FUN_009729-T1	87.675	357	26	1	1	339	1	357	0	646
H1VPS8#PHI:123279#ChPhb1_(Ch063_12292)#80884#Colletotrichum_higginsianum#reduced_virulence	FUN_009774-T1	87.907	215	26	0	46	260	4	218	4.12e-141	395
Q4WNY2#PHI:11012#MetH_(AFUA_4G07360)#746128#Aspergillus_fumigatus#reduced_virulence	FUN_009905-T1	82.687	774	134	0	1	774	1	774	0	1348
G4N8F9#PHI:9553#Moarf1#318829#Magnaporthe_oryzae#unaffected_pathogenicity	FUN_009912-T1	88.046	435	51	1	1	435	1	434	0	801
I1RS24#PHI:1584#GzOB024#5518#Fusarium_graminearum#unaffected_pathogenicity	FUN_009940-T1	85.433	254	37	0	1	254	1	254	2.22e-163	451
Q70Q35#PHI:330_PHI:5588#BcSOD1_Bcsod1#40559#Botrytis_cinerea#reduced_virulence	FUN_009985-T1	81.818	154	28	0	1	154	1	154	5.18e-92	262
Q4WTN8#PHI:6926#MyoE#746128#Aspergillus_fumigatus#reduced_virulence	FUN_009990-T1	80.476	1388	262	5	106	1489	153	1535	0	2327
A0A384K6F2#PHI:10434#BcactA_(Bcin16g02020)#40559#Botrytis_cinerea#reduced_virulence	FUN_010127-T1	99.467	375	2	0	1	375	1	375	0	778
I1RT36#PHI:1200_PHI:4587#(Gsk3)_Fgk3#5518#Fusarium_graminearum#reduced_virulence_loss_of_pathogenicity	FUN_010251-T1	88.714	381	43	0	14	394	1	381	0	714
I1RYH0#PHI:6409#FgCdc11#5518#Fusarium_graminearum#reduced_virulence	FUN_010421-T1	88.533	375	40	1	8	382	8	379	0	658
I1S1V9#PHI:1604#GzOB045#5518#Fusarium_graminearum#unaffected_pathogenicity	FUN_010441-T1	93.662	142	9	0	4	145	5	146	1.58e-92	263
Q4WUA3#PHI:2532#HEM15#746128#Aspergillus_fumigatus#lethal	FUN_010559-T1	81.088	386	71	1	37	420	34	419	0	649
Q32WF7#PHI:2269#Mdh1#13684#Parastagonospora_nodorum#unaffected_pathogenicity	FUN_010596-T1	82.331	266	47	0	1	266	1	266	1.54e-170	470
P30601#PHI:236#WdCHS2#5970#Exophiala_dermatitidis#reduced_virulence	FUN_010830-T1	88.683	919	100	3	1	917	1	917	0	1705
M3AFB7#PHI:8002#Slt2#1873960#Pseudocercospora_fijiensis#reduced_virulence	FUN_011095-T1	87.621	412	45	5	6	414	4	412	0	724
P30602#PHI:237#WdCHS3#5970#Exophiala_dermatitidis#reduced_virulence	FUN_011109-T1	88.825	868	91	2	1	863	1	867	0	1635
F5HEA9#PHI:448#MAK2#13684#Parastagonospora_nodorum#loss_of_pathogenicity	FUN_011208-T1	94.842	349	18	0	4	352	9	357	0	671
Q156F5#PHI:650#TPS1#40559#Botrytis_cinerea#unaffected_pathogenicity	FUN_011228-T1	81.649	485	89	0	1	485	1	485	0	837
Q4WXL2#PHI:123451#AfgapA_(Afu3G09900)#746128#Aspergillus_fumigatus#increased_virulence_(hypervirulence)	FUN_011267-T1	82.581	775	132	3	6	777	1	775	0	1295
Q4HTT1#PHI:1468#GzCCAAT008#5518#Fusarium_graminearum#unaffected_pathogenicity	FUN_011382-T1	95.726	117	4	1	18	134	17	132	6.48e-76	220
A7E6B5#PHI:123632#SsAOX_(SS1G_00840)#5180#Sclerotinia_sclerotiorum#reduced_virulence	FUN_011503-T1	81.053	665	123	2	1	662	1	665	0	1150
Q6S9D7#PHI:7701#Pb14-3-3#121759#Paracoccidioides_brasiliensis#reduced_virulence	FUN_011565-T1	88.123	261	19	1	1	261	1	249	2.62e-168	464
B8N3S2#PHI:9913#AflBck1#5059#Aspergillus_flavus#reduced_virulence	FUN_011628-T1	82.927	246	42	0	1	246	1295	1540	1.93e-144	439
Q4WK65#PHI:2639#Ilv3B#746128#Aspergillus_fumigatus#unaffected_pathogenicity_reduced_virulence	FUN_011634-T1	80.074	542	108	0	1	542	61	602	0	895

### Sheet: C. cladosporioides
Query ID	fun_ids	% Identity	Alignment length	Mismatches	Gap opens:	Query start	Query end	Subject start	Subject end	E-value	Bit score
G4MVC5#PHI:6927#MoRAD6#318829#Magnaporthe_oryzae#reduced_virulence	FUN_000067-T1	94.074	135	8	0	1	135	16	150	7.68e-96	271
I1RA31#PHI:1461#GzCCAAT001#5518#Fusarium_graminearum#unaffected_pathogenicity	FUN_000108-T1	92.105	76	6	0	178	253	215	290	1.42e-43	150
Q4WGR1#PHI:2541#OLE1#746128#Aspergillus_fumigatus#lethal	FUN_000175-T1	80.819	464	81	1	1	456	18	481	0	751
B0Y4S0#PHI:4677#AfcpcB#746128#Aspergillus_fumigatus#reduced_virulence	FUN_000178-T1	91.772	316	26	0	1	316	1	316	0	612
A7E5X4#PHI:2314_PHI:2806#Sssod1_SsSOD1#5180#Sclerotinia_sclerotiorum#reduced_virulence	FUN_000226-T1	80.392	153	30	0	1	153	1	153	6.63e-90	257
Q96VK1#PHI:4661#Chs2#5518#Fusarium_graminearum#reduced_virulence	FUN_000452-T1	82.587	201	35	0	1	201	441	641	5.17e-118	360
Q5A5S3#PHI:9906#Mig2#5476#Candida_albicans#unaffected_pathogenicity_reduced_virulence	FUN_000527-T1	84.848	66	10	0	16	81	96	161	9.75e-36	132
B0LW64#PHI:2317#Aapk1#5599#Alternaria_alternata#reduced_virulence	FUN_000885-T1	80.475	379	56	3	123	483	64	442	0	621
G4NC11#PHI:2052#Cdc42#318829#Magnaporthe_oryzae#reduced_virulence	FUN_001029-T1	96.154	182	7	0	1	182	1	182	2.06e-131	365
G4N711#PHI:11582#Mopsr1_(MGG_03646)#318829#Magnaporthe_oryzae#reduced_virulence	FUN_001033-T1	88.205	195	22	1	312	505	391	585	6e-123	370
Q9UWF0#PHI:2108#CAM#318829#Magnaporthe_oryzae#reduced_virulence_loss_of_pathogenicity	FUN_001087-T1	100	149	0	0	1	149	1	149	1.05e-106	299
A0A384K6F2#PHI:10434#BcactA_(Bcin16g02020)#40559#Botrytis_cinerea#reduced_virulence	FUN_001308-T1	99.2	375	3	0	1	375	1	375	0	776
G4MNE6#PHI:2109#CNB#318829#Magnaporthe_oryzae#reduced_virulence_loss_of_pathogenicity	FUN_001449-T1	91.954	174	14	0	1	174	1	174	9.77e-115	321
Q4WEU7#PHI:9541#CysD#746128#Aspergillus_fumigatus#unaffected_pathogenicity	FUN_001483-T1	83.529	425	68	1	7	429	10	434	0	744
Q4WKG5#PHI:2530#TUB1#746128#Aspergillus_fumigatus#lethal_loss_of_pathogenicity	FUN_001688-T1	92.667	450	31	1	1	448	1	450	0	852
I1S287#PHI:11988#FgRab1_(FGSG_10873)#5518#Fusarium_graminearum#reduced_virulence	FUN_001690-T1	93.596	203	11	2	1	202	1	202	7.58e-130	362
G4N3J3#PHI:9548#Moarl1#318829#Magnaporthe_oryzae#reduced_virulence	FUN_001855-T1	86.782	174	23	0	1	174	1	174	7.65e-113	317
A0A0D2Y8P9#PHI:7588#Foatg8#5507#Fusarium_oxysporum#reduced_virulence	FUN_001935-T1	99.138	116	1	0	1	116	1	116	4.78e-82	234
B8NBA7#PHI:11992#Pgi#5059#Aspergillus_flavus#reduced_virulence	FUN_002208-T1	82.364	550	97	0	1	550	1	550	0	950
M3AFB7#PHI:8002#Slt2#1873960#Pseudocercospora_fijiensis#reduced_virulence	FUN_002434-T1	89.614	414	38	3	1	409	1	414	0	763
F9WWR1#PHI:4966#Sdi1#1047171#Zymoseptoria_tritici#unaffected_pathogenicity	FUN_002470-T1	89.319	646	66	1	1	643	1	646	0	1186
A0A0E0S0W9#PHI:9823#Fg08731#5518#Fusarium_graminearum#reduced_virulence	FUN_002659-T1	95.796	333	12	1	5	335	36	368	0	662
A7E6B5#PHI:123632#SsAOX_(SS1G_00840)#5180#Sclerotinia_sclerotiorum#reduced_virulence	FUN_002704-T1	82.774	656	112	1	1	655	1	656	0	1168
G2YY48#PHI:6950#Bcrac#40559#Botrytis_cinerea#loss_of_pathogenicity	FUN_003036-T1	87.709	179	22	0	1	179	1	179	6.84e-119	333
A0A0D2XX76#PHI:123665#Nap-2sigma_(FOXG_08592)#5507#Fusarium_oxysporum#reduced_virulence	FUN_003061-T1	89.583	144	14	1	1	143	2	145	1.02e-94	268
Q5J4D6#PHI:365_PHI:2267#MLS1_Mls1#13684#Parastagonospora_nodorum#loss_of_pathogenicity	FUN_003178-T1	84.416	539	84	0	5	543	7	545	0	980
Q6XSF5#PHI:334#CGB1#5016#Bipolaris_maydis#loss_of_pathogenicity	FUN_003448-T1	94.587	351	19	0	1	351	1	351	0	695
I1RYH0#PHI:6409#FgCdc11#5518#Fusarium_graminearum#reduced_virulence	FUN_003455-T1	81.989	372	63	2	1	368	1	372	0	607
I1RAY2#PHI:1218_PHI:9822#FGSG_00677_Fg00677#5518#Fusarium_graminearum#lethal_reduced_virulence	FUN_003716-T1	92.901	324	23	0	1	324	1	324	0	592
G4MYS1#PHI:4736_PHI:11140#MoYpt7_MGG_08144_(MoYpt7)#318829#Magnaporthe_oryzae#loss_of_pathogenicity_reduced_virulence_unaffected_pathogenicity	FUN_003849-T1	83.902	205	33	0	1	205	1	205	2.91e-131	365
Q4WGK7#PHI:4893#AspB#746128#Aspergillus_fumigatus#unaffected_pathogenicity_increased_virulence_(hypervirulence)	FUN_003893-T1	83.795	469	68	5	65	527	55	521	0	810
I1RA52#PHI:445#NOS1#5518#Fusarium_graminearum#reduced_virulence	FUN_003929-T1	81.78	472	68	3	5	468	7	468	0	790
D3J126#PHI:12184#AaHog1#5599#Alternaria_alternata#reduced_virulence	FUN_004108-T1	93.623	345	22	0	1	345	1	345	0	686
B0XR79#PHI:4678#AfgpaB#746128#Aspergillus_fumigatus#reduced_virulence	FUN_004110-T1	93.506	154	10	0	202	355	1	154	2.06e-99	309
I1RQ81#PHI:1582#GzOB022#5518#Fusarium_graminearum#unaffected_pathogenicity	FUN_004226-T1	80.065	306	61	0	1	306	1	306	0	514
Q5AKA8#PHI:2556#GLN3#5476#Candida_albicans#reduced_virulence	FUN_004238-T1	82.5	40	7	0	224	263	700	739	5.81e-17	84
Q4WX65#PHI:2540#IPP1#746128#Aspergillus_fumigatus#lethal	FUN_004381-T1	82.807	285	48	1	111	395	6	289	0	516
I1RE76#PHI:1571#GzOB011#5518#Fusarium_graminearum#unaffected_pathogenicity	FUN_004400-T1	82.278	158	28	0	4	161	6	163	6.33e-97	276
B0Y3C3#PHI:123587#Elp3_(AFUB_053700)#746128#Aspergillus_fumigatus#reduced_virulence_unaffected_pathogenicity	FUN_004909-T1	85.091	550	81	1	19	568	28	576	0	994
G4NCL5#PHI:877#MGG_00383#318829#Magnaporthe_oryzae#reduced_virulence	FUN_004978-T1	80.67	388	74	1	7	394	5	391	0	639
G4N8F9#PHI:9553#Moarf1#318829#Magnaporthe_oryzae#unaffected_pathogenicity	FUN_005082-T1	85.915	426	59	1	6	431	11	435	0	766
A0A384JMC8#PHI:9835#Bcpgd#40559#Botrytis_cinerea#reduced_virulence	FUN_005106-T1	81.744	493	87	2	3	494	2	492	0	815
M3AVQ5#PHI:8001#Fus3#1873960#Pseudocercospora_fijiensis#reduced_virulence	FUN_005288-T1	98.017	353	7	0	1	353	1	353	0	730
I1RS24#PHI:1584#GzOB024#5518#Fusarium_graminearum#unaffected_pathogenicity	FUN_005353-T1	87.747	253	31	0	2	254	17	269	1.31e-167	462
I1RT36#PHI:1200_PHI:4587#(Gsk3)_Fgk3#5518#Fusarium_graminearum#reduced_virulence_loss_of_pathogenicity	FUN_005369-T1	87.31	394	50	0	1	394	1	394	0	731
Q96VL3#PHI:339#CLPT1#290576#Colletotrichum_lindemuthianum#reduced_virulence	FUN_005545-T1	82.927	205	32	2	1	202	1	205	5.81e-124	347
A0A4E9DG31#PHI:123820#AP1sigma_(FGSG_10034)#5518#Fusarium_graminearum#loss_of_pathogenicity	FUN_005911-T1	86.301	146	20	0	1	146	1	146	1.03e-89	271
Q4WUR1#PHI:3849#CnaA#746128#Aspergillus_fumigatus#reduced_virulence	FUN_006067-T1	86.898	519	63	1	1	514	35	553	0	941
I1RT81#PHI:6410_PHI:6604#FgCdc12_FaCdc12(FGSG_07380)#5518_282267#Fusarium_graminearum_Fusarium_asiaticum#reduced_virulence	FUN_006187-T1	88.158	380	44	1	6	385	2	380	0	705
Q4WGR1#PHI:2541#OLE1#746128#Aspergillus_fumigatus#lethal	FUN_006191-T1	81.338	284	51	2	148	430	1	283	2.01e-175	491
M2UKY5#PHI:9194#Ste20#5016#Bipolaris_maydis#unaffected_pathogenicity	FUN_006352-T1	83.893	298	43	1	554	851	620	912	0	548
A0A0D2XDM3#PHI:4724#Gls1#5507#Fusarium_oxysporum#unaffected_pathogenicity	FUN_006360-T1	80.702	684	132	0	9	692	7	690	0	1187
Q4WVG0#PHI:5065#PkcA#746128#Aspergillus_fumigatus#unaffected_pathogenicity	FUN_006629-T1	92.749	331	24	0	775	1105	878	1208	0	663
A0A1C3YHX8#PHI:1563#GzOB003#5518#Fusarium_graminearum#unaffected_pathogenicity	FUN_006721-T1	85.714	161	22	1	21	180	2	162	5.6e-102	289
Q6QIY0#PHI:2382#Upa2#5270#Ustilago_maydis#unaffected_pathogenicity	FUN_006729-T1	86.842	304	40	0	3	306	34	337	0	571
A0A2H3GEQ4#PHI:123219#FgErv14_(FGSG_01398)#5518#Fusarium_graminearum#reduced_virulence	FUN_006836-T1	87.681	138	17	0	2	139	1	138	4.26e-88	251
A0A0D2Y922#PHI:124013#ARP3#5507#Fusarium_oxysporum#unaffected_pathogenicity	FUN_006862-T1	87.302	441	52	3	1	439	1	439	0	743
I1REC7#PHI:6272#FgHSP90#5518#Fusarium_graminearum#reduced_virulence	FUN_006872-T1	85	700	104	1	1	700	1	699	0	1080
N4VQQ5#PHI:3280#CoRAS1#5465#Colletotrichum_orbiculare#lethal	FUN_006926-T1	80.374	214	37	3	1	214	1	209	1.3e-112	319
A0A1D8PSJ8#PHI:9226_PHI:9543#CaPph3_PPH3#5476#Candida_albicans#increased_virulence_(hypervirulence)_reduced_virulence	FUN_006928-T1	82.474	97	17	0	60	156	1	97	5.44e-51	171
G4MXC5#PHI:5190#MoPRX1#318829#Magnaporthe_oryzae#reduced_virulence	FUN_007062-T1	81.735	219	40	0	6	224	4	222	1.21e-135	379
G4MWX1#PHI:7134#MoRab5B#318829#Magnaporthe_oryzae#reduced_virulence	FUN_007152-T1	80.569	211	38	2	1	209	1	210	1.02e-118	335
I1RPR1#PHI:2387#ACL2#5518#Fusarium_graminearum#loss_of_pathogenicity	FUN_007171-T1	80.573	489	93	2	1	489	1	487	0	813
A0A098E0Z2#PHI:2386#ACL1#5518#Fusarium_graminearum#loss_of_pathogenicity	FUN_007172-T1	84.909	656	99	0	2	657	5	660	0	1171
Q4WJS6#PHI:6753#GlcA#746128#Aspergillus_fumigatus#lethal	FUN_007182-T1	98.026	304	5	1	1	303	1	304	0	616
I1RMT4#PHI:5729_PHI:124159#ScOrtholog_PPG1_Ppg1#5518#Fusarium_graminearum#reduced_virulence	FUN_007390-T1	83.438	320	53	0	1	320	1	320	0	573
I1RLT3#PHI:7718#FgOXP2#5518#Fusarium_graminearum#reduced_virulence	FUN_007543-T1	85.464	1314	178	2	1	1304	1	1311	0	2336
Q4WTL8#PHI:4895#AspD#746128#Aspergillus_fumigatus#unaffected_pathogenicity	FUN_007664-T1	81.232	341	55	2	14	346	14	353	0	584
G4ML75#PHI:4688#MET6#318829#Magnaporthe_oryzae#loss_of_pathogenicity	FUN_007782-T1	80	770	150	2	1	766	1	770	0	1297
I1S1V9#PHI:1604#GzOB045#5518#Fusarium_graminearum#unaffected_pathogenicity	FUN_007896-T1	89.655	145	15	0	1	145	1	145	8.33e-92	261
B2ZRQ4#PHI:2802#3hnr#93612#Exserohilum_turcicum#unaffected_pathogenicity	FUN_008028-T1	80.46	261	49	1	7	267	6	264	1.33e-154	430
Q4HTT1#PHI:1468#GzCCAAT008#5518#Fusarium_graminearum#unaffected_pathogenicity	FUN_008409-T1	93.443	122	5	1	16	134	16	137	1.78e-76	221
F9XMK0#PHI:124177#BCK1#1047171#Zymoseptoria_tritici#loss_of_pathogenicity	FUN_008492-T1	86.614	254	14	1	1	234	825	1078	1.3e-152	452
I1RC52#PHI:6092#FgVps26#5518#Fusarium_graminearum#reduced_virulence	FUN_008639-T1	87.291	299	37	1	1	298	1	299	0	545
Q5AND9#PHI:7009#Arf2#5476#Candida_albicans#reduced_virulence	FUN_008989-T1	88.889	180	20	0	1	180	1	180	5.64e-121	338
Q7LLP2#PHI:10567#Beta2-tubulin#34373#Blumeria_graminis#reduced_virulence	FUN_008993-T1	96.487	427	15	0	5	431	20	446	0	852
Q874A5#PHI:3867_PHI:8717#PACC_PePacC#27334#Penicillium_expansum#reduced_virulence	FUN_009375-T1	95.745	47	2	0	1	47	70	116	5.4e-29	104
Q5EGQ1#PHI:431#BWC2#5207#Cryptococcus_neoformans#reduced_virulence	FUN_009445-T1	80	35	7	0	346	380	451	485	5.8e-14	72
Q4WYQ9#PHI:10893#RgdA_(Afu3g13920)#746128#Aspergillus_fumigatus#reduced_virulence	FUN_009781-T1	90.196	51	5	0	1	51	26	76	1.13e-26	102
I1RRW3#PHI:1658#GzCCCH002#5518#Fusarium_graminearum#unaffected_pathogenicity	FUN_009791-T1	84.689	209	32	0	1	209	1	209	1.38e-138	384
Q6S9D7#PHI:7701#Pb14-3-3#121759#Paracoccidioides_brasiliensis#reduced_virulence	FUN_009917-T1	82.397	267	40	2	1	261	1	266	9.12e-162	448
A7EXS0#PHI:9519#SsFdh1_(SS1G_10135)#5180#Sclerotinia_sclerotiorum#reduced_virulence	FUN_009962-T1	84.492	374	53	3	8	376	12	385	0	650
O74227#PHI:4237#CGA1#5016#Bipolaris_maydis#unaffected_pathogenicity	FUN_010032-T1	92.918	353	25	0	1	353	1	353	0	689
O42772#PHI:822#Ip#1047171#Zymoseptoria_tritici#chemistry_target:_resistance_to_chemical	FUN_010436-T1	84.437	302	39	3	1	296	1	300	0	530
A0A1C3YKW4#PHI:1385#GzC2H048#5518#Fusarium_graminearum#unaffected_pathogenicity	FUN_010566-T1	82.764	702	116	2	27	723	35	736	0	1181
A9Z1V6#PHI:1083_PHI:2272#CpkB#13684#Parastagonospora_nodorum#unaffected_pathogenicity	FUN_010597-T1	82.461	382	58	3	13	394	3	375	0	657
E9R5E2#PHI:2513#GFA1#746128#Aspergillus_fumigatus#lethal_loss_of_pathogenicity	FUN_010696-T1	84.67	698	102	3	1	694	1	697	0	1230
J4UI12#PHI:3271#ARSEF_2860#176275#Beauveria_bassiana#reduced_virulence	FUN_010875-T1	91.855	221	18	0	24	244	1	221	1.05e-152	425
I1RC95#PHI:1566#GzOB006#5518#Fusarium_graminearum#lethal	FUN_010912-T1	90.026	391	39	0	1	391	1	391	0	723
G4N4Y2#PHI:2176#ASD4#318829#Magnaporthe_oryzae#loss_of_pathogenicity	FUN_010937-T1	90.909	55	5	0	185	239	20	74	2.04e-30	119
I1RN31#PHI:1223#FGSG_05393#5518#Fusarium_graminearum#lethal	FUN_010948-T1	80.471	297	53	1	4	295	86	382	1.99e-175	491
