## Supplemental tables S1- S14, Supplemental figures S1-S4 for "Long-read whole-genome sequencing offers novel insights into the biology, stress adaptation, and virulence of neurotropic dematiaceous fungi associated with primary cerebral phaeohyphomycosis": Table S12 Iron metabolism and DFVF-HUM matched genes.xlsx

### Sheet: C. bantiana
Transcript Id	NMHCB_ids	Refseq Protein ID(Blast HSP)	Refseq Protein name	Refseq Protein Organism	Percent Identity	Query Coverage	MF_ARGOT	BP_ARGOT	CC_ARGOT	KEGG_pathways	normalized_protein_names	Matched Gene
NMHCB_000608-T1	NMHCB_000608	XP_007741094.1	L-ornithine N5-oxygenase	Cladophialophora psammophila CBS 110553	96.208	100		GO:1901566 ~ organonitrogen compound biosynthetic process;GO:0044249 ~ cellular biosynthetic process			lornithinenoxygenase	L-ornithine N 5 -oxygenase
NMHCB_004039-T1	NMHCB_004039	XP_033678581.1	cupin domain-containing protein	Trematosphaeria pertusa	55.676	100					cupindomaincontainingprotein	cupin domain-containing protein
NMHCB_007777-T1	NMHCB_007777	XP_044721708.1	cupin domain-containing protein	Hirsutella rhossiliensis	60.123	92					cupindomaincontainingprotein	cupin domain-containing protein
NMHCB_008072-T1	NMHCB_008072	XP_020130606.1	cupin domain-containing protein	Diplodia corticola	65.73	90					cupindomaincontainingprotein	cupin domain-containing protein
NMHCB_008597-T1	NMHCB_008597	XP_033594373.1	RmlC-like cupin domain-containing protein	Neohortaea acidophila	72.146	90					rmlclikecupindomaincontainingprotein	cupin domain-containing protein
NMHCB_009641-T1	NMHCB_009641	XP_008098046.1	cupin domain-containing protein	Colletotrichum graminicola M1.001	77.778	99					cupindomaincontainingprotein	cupin domain-containing protein
NMHCB_009827-T1	NMHCB_009827	XP_033585512.1	RmlC-like cupin domain-containing protein	Neohortaea acidophila	71.975	100				01120 Microbial metabolism in diverse environments (178);00363 Bisphenol degradation (1)	rmlclikecupindomaincontainingprotein	cupin domain-containing protein
NMHCB_009894-T1	NMHCB_009894	XP_031944217.1	RmlC-like cupin domain-containing protein	Aspergillus pseudonomiae	58.095	71					rmlclikecupindomaincontainingprotein	cupin domain-containing protein
NMHCB_003869-T1	NMHCB_003869	XP_016615775.1	arginase	Cladophialophora bantiana CBS 173.52	100	100	GO:0004053 ~ argise activity;GO:0046872 ~ metal ion binding	GO:0000050 ~ urea cycle;GO:0006525 ~ arginine metabolic process		01100 Metabolic pathways (770);01110 Biosynthesis of secondary metabolites (303);01230 Biosynthesis of amino acids (95);00220 Arginine biosynthesis (17);00330 Arginine and proline metabolism (22);04148 Efferocytosis (24);05146 Amoebiasis (6)	arginase	arginase
NMHCB_000661-T1	NMHCB_000661	XP_018000680.1	Siderophore iron transporter 2	Phialophora attinorum	61.803	72					siderophoreirontransporter	Siderophore iron transporter
NMHCB_004003-T1	NMHCB_004003	XP_018173063.1	siderophore iron transporter mirB	Purpureocillium lilacinum	71.215	100	GO:0022857 ~ transmembrane transporter activity	GO:0055085 ~ transmembrane transport	GO:0016020 ~ membrane		siderophoreirontransportermirb	Siderophore iron transporter
NMHCB_005008-T1	NMHCB_005008	XP_024740547.1	putative siderophore iron transporter	Hyaloscypha bicolor E	51.685	84	GO:0022857 ~ transmembrane transporter activity	GO:0055085 ~ transmembrane transport	GO:0016020 ~ membrane		putativesiderophoreirontransporter	Siderophore iron transporter
NMHCB_005132-T1	NMHCB_005132	XP_018174295.1	siderophore iron transporter	Purpureocillium lilacinum	53.782	93					siderophoreirontransporter	Siderophore iron transporter
NMHCB_005735-T1	NMHCB_005735	XP_001940863.1	siderophore iron transporter mirB	Pyrenophora tritici-repentis Pt-1C-BFP	64.062	100					siderophoreirontransportermirb	Siderophore iron transporter
NMHCB_007860-T1	NMHCB_007860	XP_018180886.1	siderophore iron transporter	Purpureocillium lilacinum	57.447	92	GO:0022857 ~ transmembrane transporter activity	GO:0055085 ~ transmembrane transport	GO:0016020 ~ membrane		siderophoreirontransporter	Siderophore iron transporter
NMHCB_011181-T1	NMHCB_011181	XP_040715922.1	siderophore iron transporter	Pseudomassariella vexata	57.072	99	GO:0022857 ~ transmembrane transporter activity	GO:0055085 ~ transmembrane transport	GO:0016020 ~ membrane		siderophoreirontransporter	Siderophore iron transporter
NMHCB_011554-T1	NMHCB_011554	XP_033572535.1	siderophore iron transporter	Mytilinidion resinicola	60	86					siderophoreirontransporter	Siderophore iron transporter
NMHCB_002157-T1	NMHCB_002157	XP_017996616.1	Vacuolar transporter chaperone 2	Phialophora attinorum	56.148	81					vacuolartransporterchaperone	vacuolar transporter
NMHCB_005720-T1	NMHCB_005720	XP_016618026.1	vacuolar transporter chaperone 1	Cladophialophora bantiana CBS 173.52	100	100	GO:0003729 ~ mR binding	GO:0042144 ~ vacuole fusion, non-autophagic;GO:0016237 ~ lysosomal microautophagy;GO:0006799 ~ polyphosphate biosynthetic process;GO:0007034 ~ vacuolar transport	GO:0005774 ~ vacuolar membrane;GO:0033254 ~ vacuolar transporter chaperone complex;GO:0031965 ~ nuclear membrane;GO:0005783 ~ endoplasmic reticulum		vacuolartransporterchaperone	vacuolar transporter
NMHCB_008140-T1	NMHCB_008140	XP_043159324.1	vacuolar transporter chaperone	Aspergillus pseudoviridinutans	65.542	100			GO:0005774 ~ vacuolar membrane		vacuolartransporterchaperone	vacuolar transporter
NMHCB_008613-T1	NMHCB_008613	XP_009155165.1	mitogen-activated protein kinase kinase kinase	Exophiala dermatitidis NIH/UT8656	83.449	93	GO:0022857 ~ transmembrane transporter activity	GO:0055085 ~ transmembrane transport	GO:0016020 ~ membrane		mitogenactivatedproteinkinasekinasekinase	mitogen-activated protein kinase
NMHCB_010413-T1	NMHCB_010413	XP_009156735.1	mitogen-activated protein kinase kinase kinase	Exophiala dermatitidis NIH/UT8656	63.653	91	GO:0000981 ~ D-binding transcription factor activity, R polymerase II-specific;GO:0008270 ~ zinc ion binding;GO:0003677 ~ D binding	GO:0006357 ~ regulation of transcription by R polymerase II;GO:0006351 ~ D-templated transcription	GO:0005634 ~ nucleus		mitogenactivatedproteinkinasekinasekinase	mitogen-activated protein kinase
NMHCB_002360-T1	NMHCB_002360	XP_017998125.1	pH-response regulator protein palH/RIM21	Phialophora attinorum	60.21	75	GO:0022857 ~ transmembrane transporter activity	GO:0055085 ~ transmembrane transport	GO:0016020 ~ membrane		phresponseregulatorproteinpalhrim	pH response regulator
NMHCB_008683-T1	NMHCB_008683	XP_007803706.1	pH-response regulator protein palA/RIM20	Endocarpon pusillum Z07020	63.505	99					phresponseregulatorproteinpalarim	pH response regulator
NMHCB_009226-T1	NMHCB_009226	XP_018005901.1	pH-response regulator protein palF/RIM8	Phialophora attinorum	52.575	100					phresponseregulatorproteinpalfrim	pH response regulator
NMHCB_008088-T1	NMHCB_008088	XP_018003432.1	Sterol regulatory element-binding protein 1	Phialophora attinorum	57.004	66	GO:0046983 ~ protein dimerization activity	GO:0032933 ~ SREBP sigling pathway;GO:0045944 ~ positive regulation of transcription by R polymerase II	GO:0016020 ~ membrane		sterolregulatoryelementbindingprotein	sterol regulatory element binding protein
NMHCB_005585-T1	NMHCB_005585	XP_009157563.1	cell surface metalloreductase (FreA)	Exophiala dermatitidis NIH/UT8656	92.823	91					cellsurfacemetalloreductasefrea	Metalloreductase
NMHCB_009945-T1	NMHCB_009945	XP_009160899.1	metalloreductase	Exophiala dermatitidis NIH/UT8656	70.404	99	GO:0000293 ~ ferric-chelate reductase activity	GO:0000041 ~ transition metal ion transport	GO:0016020 ~ membrane		metalloreductase	Metalloreductase
NMHCB_011384-T1	NMHCB_011384	XP_009157563.1	cell surface metalloreductase (FreA)	Exophiala dermatitidis NIH/UT8656	96.248	99	GO:0016491 ~ oxidoreductase activity	GO:0006826 ~ iron ion transport	GO:0016020 ~ membrane		cellsurfacemetalloreductasefrea	Metalloreductase
NMHCB_011505-T1	NMHCB_011505	XP_009157563.1	cell surface metalloreductase (FreA)	Exophiala dermatitidis NIH/UT8656	86.364	87					cellsurfacemetalloreductasefrea	Metalloreductase

### Sheet: F. monophora
Transcript ID	NMHFM_ids	Refseq Protein ID(Blast HSP)	Refseq Protein name	Refseq Protein Organism	Percent Identity	Query Coverage	CC_ARGOT	MF_ARGOT	BP_ARGOT	KEGG_pathways	normalized_protein_names	Matched Gene
NMHFM_004544-T1	NMHFM_004544	XP_007741094.1	L-ornithine N5-oxygenase	Cladophialophora psammophila CBS 110553	80.723	99		GO:0004497 ~ monooxygese activity	GO:1901566 ~ organonitrogen compound biosynthetic process;GO:0044249 ~ cellular biosynthetic process		lornithinenoxygenase	L-ornithine N 5 -oxygenase
NMHFM_011284-T1	NMHFM_011284	XP_022512149.1	arginase	Fonsecaea monophora	100	100		GO:0004053 ~ argise activity;GO:0046872 ~ metal ion binding	GO:0000050 ~ urea cycle;GO:0006525 ~ arginine metabolic process	01100 Metabolic pathways (750);01110 Biosynthesis of secondary metabolites (298);01230 Biosynthesis of amino acids (94);00220 Arginine biosynthesis (17);00330 Arginine and proline metabolism (22);04148 Efferocytosis (24);05146 Amoebiasis (5)	arginase	arginase
NMHFM_002445-T1	NMHFM_002445	XP_036493102.1	Siderophore iron transporter 3	Colletotrichum siamense	72.864	99	GO:0016020 ~ membrane	GO:0022857 ~ transmembrane transporter activity	GO:0055085 ~ transmembrane transport		siderophoreirontransporter	Siderophore iron transporter
NMHFM_003128-T1	NMHFM_003128	XP_016586317.1	siderophore iron transporter	Sporothrix schenckii 1099-18	54.603	100					siderophoreirontransporter	Siderophore iron transporter
NMHFM_008276-T1	NMHFM_008276	XP_013286350.1	vacuolar transporter chaperone 1	Fonsecaea pedrosoi CBS 271.37	100	100	GO:0005774 ~ vacuolar membrane;GO:0033254 ~ vacuolar transporter chaperone complex;GO:0031965 ~ nuclear membrane;GO:0005783 ~ endoplasmic reticulum	GO:0003729 ~ mR binding	GO:0042144 ~ vacuole fusion, non-autophagic;GO:0016237 ~ lysosomal microautophagy;GO:0006799 ~ polyphosphate biosynthetic process;GO:0007034 ~ vacuolar transport		vacuolartransporterchaperone	vacuolar transporter
NMHFM_005515-T1	NMHFM_005515	XP_013282565.1	mitogen-activated protein kinase HOG1	Fonsecaea pedrosoi CBS 271.37	100	100	GO:0005634 ~ nucleus;GO:0005737 ~ cytoplasm	GO:0004707 ~ MAP kise activity;GO:0005524 ~ ATP binding	GO:0051403 ~ stress-activated MAPK cascade;GO:0016310 ~ phosphorylation		mitogenactivatedproteinkinasehog	mitogen-activated protein kinase
NMHFM_011095-T1	NMHFM_011095	XP_013279044.1	mitogen-activated protein kinase spm1	Fonsecaea pedrosoi CBS 271.37	100	100	GO:0005634 ~ nucleus;GO:0005737 ~ cytoplasm;GO:0016020 ~ membrane	GO:0004707 ~ MAP kise activity;GO:0005524 ~ ATP binding	GO:0000165 ~ MAPK cascade;GO:0016310 ~ phosphorylation;GO:1902413 ~ negative regulation of mitotic cytokinesis;GO:1905665 ~ positive regulation of calcium ion import across plasma membrane;GO:1902660 ~ negative regulation of glucose mediated sigling pathway;GO:0050850 ~ positive regulation of calcium-mediated sigling;GO:0031098 ~ stress-activated protein kise sigling cascade;GO:0071554 ~ cell wal…		mitogenactivatedproteinkinasespm	mitogen-activated protein kinase
NMHFM_011208-T1	NMHFM_011208	XP_013278923.1	mitogen-activated protein kinase	Fonsecaea pedrosoi CBS 271.37	100	100		GO:0004707 ~ MAP kise activity;GO:0005524 ~ ATP binding	GO:0000165 ~ MAPK cascade;GO:0016310 ~ phosphorylation		mitogenactivatedproteinkinase	mitogen-activated protein kinase

### Sheet: C. cladosporioides
Transcript ID	contig	start	end	strand	NMHCC_ids	blast HSP	Percentage Identity	Query Coverage	blastHSP name	blast HSP organism	MF_ARGOT	BP_ARGOT	CC_ARGOT	KEGG_pathways	normalized_protein_names	Matched Gene
NMHCC_004804-T1	contig_76	454906	457430	-	NMHCC_004804	KAJ9649082.1	62.995	98	vacuolar transporter chaperone	Cladosporium sp. JES 115	-	-	GO:0005774 ~ vacuolar membrane	-	vacuolartransporterchaperone	vacuolar transporter
NMHCC_001798-T1	contig_4	1562941	1564486	-	NMHCC_001798	KAJ9638288.1	68.075	64	C6 zinc cluster transcription factor-like protein	Cladosporium sp. JES 115	-	-	-	-	czincclustertranscriptionfactorlikeprotein	zinc cluster transcription factor
NMHCC_002434-T1	contig_10	1264086	1265448	+	NMHCC_002434	KAJ9643451.1	83.578	98	mitogen activated protein kinase 2	Cladosporium sp. JES 115	GO:0004707 ~ MAP ki-se activity;GO:0005524 ~ ATP binding	GO:0000165 ~ MAPK cascade;GO:0016310 ~ phosphorylation;GO:1902413 ~ negative regulation of mitotic cytokinesis;GO:1905665 ~ positive regulation of calcium ion import across plasma membrane;GO:1902660 ~ negative regulation of glucose mediated sig-ling pathway;GO:0050850 ~ positive regulation of calcium-mediated sig-ling;GO:0031098 ~ stress-activated protein ki-se sig-ling cascade;GO:0071554 ~ cell…	GO:0005634 ~ nucleus;GO:0005737 ~ cytoplasm	-	mitogenactivatedproteinkinase	mitogen-activated protein kinase
NMHCC_005288-T1	contig_76	1789429	1791211	-	NMHCC_005288	KAJ9649096.1	86.464	71	mitogen activated protein kinase	Cladosporium sp. JES 115	GO:0004707 ~ MAP ki-se activity;GO:0005524 ~ ATP binding	GO:0000165 ~ MAPK cascade;GO:0016310 ~ phosphorylation	-	-	mitogenactivatedproteinkinase	mitogen-activated protein kinase
NMHCC_008492-T1	contig_91	1371707	1374969	+	NMHCC_008492	KAJ9647271.1	46.914	99	mitogen-activated protein kinase kinase kinase	Cladosporium sp. JES 115	GO:0004672 ~ protein ki-se activity;GO:0005524 ~ ATP binding	GO:0016310 ~ phosphorylation	-	-	mitogenactivatedproteinkinasekinasekinase	mitogen-activated protein kinase
NMHCC_003693-T1	contig_14	1518649	1521153	+	NMHCC_003693	KAJ9637718.1	50	83	pH-response regulator protein palH/rim21	Cladosporium sp. JES 115	-	-	GO:0016020 ~ membrane	-	phresponseregulatorproteinpalhrim	pH response regulator
NMHCC_007642-T1	contig_86	390786	393375	-	NMHCC_007642	KAJ9642583.1	64.516	99	pH-response regulator protein palA/rim20	Cladosporium sp. JES 115	-	-	-	-	phresponseregulatorproteinpalarim	pH response regulator
NMHCC_006316-T1	contig_82	834354	835548	-	NMHCC_006316	KAJ9638204.1	59.403	93	high-affinity iron permease	Cladosporium sp. JES 115	-	-	-	-	highaffinityironpermease	high affinity iron permease
