## Supplemental tables S1- S14, Supplemental figures S1-S4 for "Long-read whole-genome sequencing offers novel insights into the biology, stress adaptation, and virulence of neurotropic dematiaceous fungi associated with primary cerebral phaeohyphomycosis": Table S13 Stress response and DFVF-HUM matched genes.xlsx

### Sheet: C. bantiana
Transcript Id	NMHCB_ids	Refseq Protein ID(Blast HSP)	Refseq Protein name	Refseq Protein Organism	Percent Identity	Query Coverage	MF_ARGOT	BP_ARGOT	CC_ARGOT	KEGG_pathways	normalized_protein_names	Matched Gene
NMHCB_005741-T1	NMHCB_005741	XP_007744148.1	heat shock protein 78, mitochondrial	Cladophialophora psammophila CBS 110553	99.305	100	GO:0016887 ~ ATP hydrolysis activity;GO:0005524 ~ ATP binding;GO:0051787 ~ misfolded protein binding;GO:0008233 ~ peptidase activity	GO:0043335 ~ protein unfolding;GO:0034605 ~ cellular response to heat;GO:0042026 ~ protein refolding;GO:0000002 ~ mitochondrial genome maintence;GO:0050821 ~ protein stabilization;GO:0006508 ~ proteolysis	GO:0005759 ~ mitochondrial matrix;GO:0016020 ~ membrane		heatshockproteinmitochondrial	Heat shock protein 60
NMHCB_006664-T1	NMHCB_006664	XP_007739990.1	heat shock transcription factor, other eukaryote	Cladophialophora psammophila CBS 110553	96.561	100	GO:0043565 ~ sequence-specific D binding;GO:0003700 ~ D-binding transcription factor activity	GO:0006355 ~ regulation of D-templated transcription	GO:0005634 ~ nucleus		heatshocktranscriptionfactorothereukaryote	Heat shock transcription factor
NMHCB_004936-T1	NMHCB_004936	XP_007748858.1	nitric oxide dioxygenase	Cladophialophora psammophila CBS 110553	96.796	100	GO:0008941 ~ nitric oxide dioxygese activity;GO:0019825 ~ oxygen binding;GO:0071949 ~ FAD binding;GO:0005344 ~ oxygen carrier activity;GO:0020037 ~ heme binding;GO:0046872 ~ metal ion binding	GO:0051409 ~ response to nitrosative stress;GO:0015671 ~ oxygen transport;GO:0062197 ~ cellular response to chemical stress			nitricoxidedioxygenase	nitric oxide dioxygenase
NMHCB_002360-T1	NMHCB_002360	XP_017998125.1	pH-response regulator protein palH/RIM21	Phialophora attinorum	60.21	75	GO:0022857 ~ transmembrane transporter activity	GO:0055085 ~ transmembrane transport	GO:0016020 ~ membrane		phresponseregulatorproteinpalhrim	Response regulator protein
NMHCB_008683-T1	NMHCB_008683	XP_007803706.1	pH-response regulator protein palA/RIM20	Endocarpon pusillum Z07020	63.505	99					phresponseregulatorproteinpalarim	Response regulator protein
NMHCB_009226-T1	NMHCB_009226	XP_018005901.1	pH-response regulator protein palF/RIM8	Phialophora attinorum	52.575	100					phresponseregulatorproteinpalfrim	Response regulator protein
NMHCB_001876-T1	NMHCB_001876	XP_007745858.1	Fe-Mn family superoxide dismutase	Cladophialophora psammophila CBS 110553	95.833	100					femnfamilysuperoxidedismutase	Superoxide dismutase 2
NMHCB_004610-T1	NMHCB_004610	XP_024710379.1	iron superoxide dismutase A	Aspergillus steynii IBT 23096	52.153	81					ironsuperoxidedismutasea	Superoxide dismutase 2
NMHCB_005558-T1	NMHCB_005558	XP_009156089.1	superoxide dismutase	Exophiala dermatitidis NIH/UT8656	57.674	86	GO:0046872 ~ metal ion binding	GO:0006801 ~ superoxide metabolic process			superoxidedismutase	Superoxide dismutase 2
NMHCB_007177-T1	NMHCB_007177	XP_009152769.1	Fe-Mn family superoxide dismutase	Exophiala dermatitidis NIH/UT8656	63.636	100	GO:0004784 ~ superoxide dismutase activity;GO:0046872 ~ metal ion binding	GO:0019430 ~ removal of superoxide radicals			femnfamilysuperoxidedismutase	Superoxide dismutase 2
NMHCB_007585-T1	NMHCB_007585	XP_007738928.1	superoxide dismutase	Cladophialophora psammophila CBS 110553	99.351	100	GO:0004784 ~ superoxide dismutase activity;GO:0005507 ~ copper ion binding	GO:0006801 ~ superoxide metabolic process;GO:0071451 ~ cellular response to superoxide;GO:0098869 ~ cellular oxidant detoxification			superoxidedismutase	Superoxide dismutase 2
NMHCB_009696-T1	NMHCB_009696	XP_007744639.1	Fe-Mn family superoxide dismutase	Cladophialophora psammophila CBS 110553	98.276	100	GO:0004784 ~ superoxide dismutase activity;GO:0046872 ~ metal ion binding	GO:0019430 ~ removal of superoxide radicals			femnfamilysuperoxidedismutase	Superoxide dismutase 2
NMHCB_004639-T1	NMHCB_004639	XP_016618375.1	Grx4 family monothiol glutaredoxin	Cladophialophora bantiana CBS 173.52	85.619	100					grxfamilymonothiolglutaredoxin	monothiol glutaredoxin 3
NMHCB_005647-T1	NMHCB_005647	XP_016618100.1	Grx4 family monothiol glutaredoxin	Cladophialophora bantiana CBS 173.52	85.027	100	GO:0015036 ~ disulfide oxidoreductase activity;GO:0051536 ~ iron-sulfur cluster binding;GO:0046872 ~ metal ion binding	GO:0106034 ~ protein maturation by [2Fe-2S] cluster transfer;GO:0106035 ~ protein maturation by [4Fe-4S] cluster transfer;GO:0006970 ~ response to osmotic stress;GO:0034599 ~ cellular response to oxidative stress	GO:1990229 ~ iron-sulfur cluster assembly complex;GO:0005759 ~ mitochondrial matrix		grxfamilymonothiolglutaredoxin	monothiol glutaredoxin 3
NMHCB_011104-T1	NMHCB_011104	XP_007747197.1	glutathione peroxidase	Cladophialophora psammophila CBS 110553	97.765	100	GO:0004602 ~ glutathione peroxidase activity	GO:0006979 ~ response to oxidative stress;GO:0098869 ~ cellular oxidant detoxification			glutathioneperoxidase	glutathione peroxidase
NMHCB_001934-T1	NMHCB_001934	XP_007745798.1	catalase	Cladophialophora psammophila CBS 110553	97.826	100	GO:0004096 ~ catalase activity;GO:0020037 ~ heme binding	GO:0006979 ~ response to oxidative stress;GO:0098869 ~ cellular oxidant detoxification		01100 Metabolic pathways (770);01110 Biosynthesis of secondary metabolites (303);01200 Carbon metabolism (85);00630 Glyoxylate and dicarboxylate metabolism (23);00380 Tryptophan metabolism (19);04016 MAPK signaling pathway - plant (4);04011 MAPK signaling pathway - yeast (54);04068 FoxO signaling pathway (15);04146 Peroxisome (44);04211 Longevity regulating pathway (15);04212 Longevity regulating…	catalase	Catalase
NMHCB_002419-T1	NMHCB_002419	XP_007749716.1	catalase A	Cladophialophora psammophila CBS 110553	96.447	100	GO:0004096 ~ catalase activity;GO:0020037 ~ heme binding;GO:0046872 ~ metal ion binding	GO:0042744 ~ hydrogen peroxide catabolic process;GO:0006979 ~ response to oxidative stress;GO:0098869 ~ cellular oxidant detoxification		01100 Metabolic pathways (770);01110 Biosynthesis of secondary metabolites (303);01200 Carbon metabolism (85);00630 Glyoxylate and dicarboxylate metabolism (23);00380 Tryptophan metabolism (19);04016 MAPK signaling pathway - plant (4);04011 MAPK signaling pathway - yeast (54);04068 FoxO signaling pathway (15);04146 Peroxisome (44);04211 Longevity regulating pathway (15);04212 Longevity regulating…	catalasea	Catalase
NMHCB_003135-T1	NMHCB_003135	XP_028489218.1	catalase-like domain-containing protein	Paecilomyces variotii	67.161	99	GO:0004096 ~ catalase activity;GO:0020037 ~ heme binding;GO:0046872 ~ metal ion binding	GO:0042744 ~ hydrogen peroxide catabolic process;GO:0006979 ~ response to oxidative stress;GO:0098869 ~ cellular oxidant detoxification		01100 Metabolic pathways (770);01110 Biosynthesis of secondary metabolites (303);01200 Carbon metabolism (85);00630 Glyoxylate and dicarboxylate metabolism (23);00380 Tryptophan metabolism (19);04016 MAPK signaling pathway - plant (4);04011 MAPK signaling pathway - yeast (54);04068 FoxO signaling pathway (15);04146 Peroxisome (44);04211 Longevity regulating pathway (15);04212 Longevity regulating…	catalaselikedomaincontainingprotein	Catalase
NMHCB_003598-T1	NMHCB_003598	XP_035334003.1	catalase	Colletotrichum scovillei	74.194	100	GO:0004096 ~ catalase activity;GO:0020037 ~ heme binding;GO:0046872 ~ metal ion binding	GO:0042744 ~ hydrogen peroxide catabolic process;GO:0009820 ~ alkaloid metabolic process;GO:0006979 ~ response to oxidative stress;GO:0098869 ~ cellular oxidant detoxification;GO:0010035 ~ response to inorganic substance;GO:1901700 ~ response to oxygen-containing compound;GO:0010033 ~ response to organic substance	GO:0005777 ~ peroxisome;GO:0005739 ~ mitochondrion	01100 Metabolic pathways (770);01110 Biosynthesis of secondary metabolites (303);01200 Carbon metabolism (85);00630 Glyoxylate and dicarboxylate metabolism (23);00380 Tryptophan metabolism (19);04016 MAPK signaling pathway - plant (4);04011 MAPK signaling pathway - yeast (54);04068 FoxO signaling pathway (15);04146 Peroxisome (44);04211 Longevity regulating pathway (15);04212 Longevity regulating…	catalase	Catalase
NMHCB_005801-T1	NMHCB_005801	XP_016617939.1	catalase-peroxidase	Cladophialophora bantiana CBS 173.52	99.735	100	GO:0004096 ~ catalase activity;GO:0020037 ~ heme binding;GO:0046872 ~ metal ion binding	GO:0042744 ~ hydrogen peroxide catabolic process;GO:0006979 ~ response to oxidative stress;GO:0098869 ~ cellular oxidant detoxification		01100 Metabolic pathways (770);01110 Biosynthesis of secondary metabolites (303);00360 Phenylalanine metabolism (14);00380 Tryptophan metabolism (19);00940 Phenylpropanoid biosynthesis (5);00983 Drug metabolism - other enzymes (13)	catalaseperoxidase	Catalase
NMHCB_005870-T1	NMHCB_005870	XP_033437184.1	Peroxisomal catalase	Daldinia childiae	65.121	100	GO:0004096 ~ catalase activity;GO:0020037 ~ heme binding;GO:0046872 ~ metal ion binding	GO:0042744 ~ hydrogen peroxide catabolic process;GO:0006979 ~ response to oxidative stress;GO:0098869 ~ cellular oxidant detoxification		01100 Metabolic pathways (770);01110 Biosynthesis of secondary metabolites (303);01200 Carbon metabolism (85);00630 Glyoxylate and dicarboxylate metabolism (23);00380 Tryptophan metabolism (19);04016 MAPK signaling pathway - plant (4);04011 MAPK signaling pathway - yeast (54);04068 FoxO signaling pathway (15);04146 Peroxisome (44);04211 Longevity regulating pathway (15);04212 Longevity regulating…	peroxisomalcatalase	Catalase
NMHCB_006505-T1	NMHCB_006505	XP_007743356.1	catalase	Cladophialophora psammophila CBS 110553	97.773	100	GO:0004096 ~ catalase activity;GO:0020037 ~ heme binding;GO:0046872 ~ metal ion binding	GO:0009820 ~ alkaloid metabolic process;GO:0042744 ~ hydrogen peroxide catabolic process;GO:0006979 ~ response to oxidative stress;GO:0098869 ~ cellular oxidant detoxification		01100 Metabolic pathways (770);01110 Biosynthesis of secondary metabolites (303);01200 Carbon metabolism (85);00630 Glyoxylate and dicarboxylate metabolism (23);00380 Tryptophan metabolism (19);04016 MAPK signaling pathway - plant (4);04011 MAPK signaling pathway - yeast (54);04068 FoxO signaling pathway (15);04146 Peroxisome (44);04211 Longevity regulating pathway (15);04212 Longevity regulating…	catalase	Catalase
NMHCB_007052-T1	NMHCB_007052	XP_007756743.1	catalase	Cladophialophora yegresii CBS 114405	85.475	100	GO:0020037 ~ heme binding;GO:0004096 ~ catalase activity	GO:0098869 ~ cellular oxidant detoxification			catalase	Catalase
NMHCB_010898-T1	NMHCB_010898	XP_024732969.1	heme-dependent catalase	Hyaloscypha bicolor E	59.398	88	GO:0004096 ~ catalase activity;GO:0020037 ~ heme binding;GO:0046872 ~ metal ion binding	GO:0042744 ~ hydrogen peroxide catabolic process;GO:0006979 ~ response to oxidative stress;GO:0098869 ~ cellular oxidant detoxification		01100 Metabolic pathways (770);01110 Biosynthesis of secondary metabolites (303);01200 Carbon metabolism (85);00630 Glyoxylate and dicarboxylate metabolism (23);00380 Tryptophan metabolism (19);04016 MAPK signaling pathway - plant (4);04011 MAPK signaling pathway - yeast (54);04068 FoxO signaling pathway (15);04146 Peroxisome (44);04211 Longevity regulating pathway (15);04212 Longevity regulating…	hemedependentcatalase	Catalase
NMHCB_003773-T1	NMHCB_003773	XP_016615841.1	alpha,alpha-trehalose-phosphate synthase	UDP-forming	100	100	GO:0003825 ~ alpha,alpha-trehalose-phosphate synthase (UDP-forming) activity	GO:0005992 ~ trehalose biosynthetic process;GO:0070413 ~ trehalose metabolism in response to stress;GO:0030437 ~ ascospore formation	GO:0005946 ~ alpha,alpha-trehalose-phosphate synthase complex (UDP-forming)	01100 Metabolic pathways (770);01110 Biosynthesis of secondary metabolites (303);00500 Starch and sucrose metabolism (26)	alphaalphatrehalosephosphatesynthase	trehalose-6-phosphate synthase
NMHCB_004141-T1	NMHCB_004141	XP_016258520.1	alpha,alpha-trehalose-phosphate synthase (UDP-forming)	Exophiala oligosperma	52.475	95					alphaalphatrehalosephosphatesynthaseudpforming	trehalose-6-phosphate synthase
NMHCB_004194-T1	NMHCB_004194	XP_016615637.1	alpha,alpha-trehalose-phosphate synthase (UDP-forming)	Cladophialophora bantiana CBS 173.52	100	100	GO:0003824 ~ catalytic activity	GO:0005992 ~ trehalose biosynthetic process		01100 Metabolic pathways (770);01110 Biosynthesis of secondary metabolites (303);00500 Starch and sucrose metabolism (26)	alphaalphatrehalosephosphatesynthaseudpforming	trehalose-6-phosphate synthase
NMHCB_007499-T1	NMHCB_007499	XP_009152420.1	alpha,alpha-trehalose-phosphate synthase (UDP-forming)	Exophiala dermatitidis NIH/UT8656	72.779	98					alphaalphatrehalosephosphatesynthaseudpforming	trehalose-6-phosphate synthase
NMHCB_008613-T1	NMHCB_008613	XP_009155165.1	mitogen-activated protein kinase kinase kinase	Exophiala dermatitidis NIH/UT8656	83.449	93	GO:0022857 ~ transmembrane transporter activity	GO:0055085 ~ transmembrane transport	GO:0016020 ~ membrane		mitogenactivatedproteinkinasekinasekinase	mitogen-activated protein
NMHCB_010413-T1	NMHCB_010413	XP_009156735.1	mitogen-activated protein kinase kinase kinase	Exophiala dermatitidis NIH/UT8656	63.653	91	GO:0000981 ~ D-binding transcription factor activity, R polymerase II-specific;GO:0008270 ~ zinc ion binding;GO:0003677 ~ D binding	GO:0006357 ~ regulation of transcription by R polymerase II;GO:0006351 ~ D-templated transcription	GO:0005634 ~ nucleus		mitogenactivatedproteinkinasekinasekinase	mitogen-activated protein
NMHCB_003607-T1	NMHCB_003607	XP_007742172.1	CMGC/MAPK/ERK1 protein kinase	Cladophialophora psammophila CBS 110553	97.619	88					cmgcmapkerkproteinkinase	MAPK
NMHCB_003608-T1	NMHCB_003608	XP_007742172.1	CMGC/MAPK/ERK1 protein kinase	Cladophialophora psammophila CBS 110553	100	100	GO:0004707 ~ MAP kise activity;GO:0005524 ~ ATP binding;GO:0106310 ~ protein serine kise activity	GO:0000165 ~ MAPK cascade;GO:0016310 ~ phosphorylation;GO:1902413 ~ negative regulation of mitotic cytokinesis;GO:1905665 ~ positive regulation of calcium ion import across plasma membrane;GO:1902660 ~ negative regulation of glucose mediated sigling pathway;GO:0050850 ~ positive regulation of calcium-mediated sigling;GO:0031098 ~ stress-activated protein kise sigling cascade;GO:0071554 ~ cell wal…	GO:0005634 ~ nucleus;GO:0005737 ~ cytoplasm		cmgcmapkerkproteinkinase	MAPK
NMHCB_003738-T1	NMHCB_003738	XP_007742011.1	CMGC/MAPK protein kinase	Cladophialophora psammophila CBS 110553	100	100	GO:0004707 ~ MAP kise activity;GO:0005524 ~ ATP binding	GO:0000165 ~ MAPK cascade;GO:0016310 ~ phosphorylation			cmgcmapkproteinkinase	MAPK
NMHCB_008065-T1	NMHCB_008065	XP_007742706.1	CMGC/MAPK/P38 protein kinase	Cladophialophora psammophila CBS 110553	100	100	GO:0004707 ~ MAP kise activity;GO:0005524 ~ ATP binding	GO:0051403 ~ stress-activated MAPK cascade;GO:0016310 ~ phosphorylation	GO:0005634 ~ nucleus;GO:0005737 ~ cytoplasm		cmgcmapkpproteinkinase	MAPK
NMHCB_008347-T1	NMHCB_008347	XP_017999410.1	Stress-activated map kinase-interacting protein 1	Phialophora attinorum	62.347	99			GO:0031932 ~ TORC2 complex		stressactivatedmapkinaseinteractingprotein	MAPK

### Sheet: F. monophora
Transcript ID	NMHFM_ids	Refseq Protein ID(Blast HSP)	Refseq Protein name	Refseq Protein Organism	Percent Identity	Query Coverage	CC_ARGOT	MF_ARGOT	BP_ARGOT	KEGG_pathways	normalized_protein_names	Matched Gene
NMHFM_008263-T1	NMHFM_008263	XP_007744148.1	heat shock protein 78, mitochondrial	Cladophialophora psammophila CBS 110553	94.402	100	GO:0005759 ~ mitochondrial matrix;GO:0016020 ~ membrane	GO:0016887 ~ ATP hydrolysis activity;GO:0005524 ~ ATP binding;GO:0051787 ~ misfolded protein binding;GO:0008233 ~ peptidase activity	GO:0000002 ~ mitochondrial genome maintence;GO:0043335 ~ protein unfolding;GO:0050821 ~ protein stabilization;GO:0034605 ~ cellular response to heat;GO:0042026 ~ protein refolding;GO:0006508 ~ proteolysis		heatshockproteinmitochondrial	Heat shock protein 60
NMHFM_000726-T1	NMHFM_000726	XP_007739990.1	heat shock transcription factor, other eukaryote	Cladophialophora psammophila CBS 110553	86.392	100	GO:0005634 ~ nucleus	GO:0043565 ~ sequence-specific D binding;GO:0003700 ~ D-binding transcription factor activity;GO:0008270 ~ zinc ion binding	GO:0006355 ~ regulation of D-templated transcription		heatshocktranscriptionfactorothereukaryote	Heat shock transcription factor
NMHFM_002322-T1	NMHFM_002322	XP_007748858.1	nitric oxide dioxygenase	Cladophialophora psammophila CBS 110553	87.385	99		GO:0008941 ~ nitric oxide dioxygese activity;GO:0019825 ~ oxygen binding;GO:0005344 ~ oxygen carrier activity;GO:0071949 ~ FAD binding;GO:0020037 ~ heme binding;GO:0046872 ~ metal ion binding	GO:0051409 ~ response to nitrosative stress;GO:0015671 ~ oxygen transport;GO:0062197 ~ cellular response to chemical stress		nitricoxidedioxygenase	nitric oxide dioxygenase
NMHFM_008852-T1	NMHFM_008852	XP_007751088.1	nitric oxide dioxygenase	Cladophialophora psammophila CBS 110553	84.211	100		GO:0008941 ~ nitric oxide dioxygese activity;GO:0005344 ~ oxygen carrier activity;GO:0019825 ~ oxygen binding;GO:0071949 ~ FAD binding;GO:0020037 ~ heme binding;GO:0046872 ~ metal ion binding	GO:0051409 ~ response to nitrosative stress;GO:0015671 ~ oxygen transport;GO:0062197 ~ cellular response to chemical stress		nitricoxidedioxygenase	nitric oxide dioxygenase
NMHFM_008755-T1	NMHFM_008755	XP_007738386.1	Fe-Mn family superoxide dismutase	Capronia epimyces CBS 606.96	90.987	100		GO:0004784 ~ superoxide dismutase activity;GO:0046872 ~ metal ion binding	GO:0019430 ~ removal of superoxide radicals		femnfamilysuperoxidedismutase	Superoxide dismutase 2
NMHFM_008884-T1	NMHFM_008884	XP_007745858.1	Fe-Mn family superoxide dismutase	Cladophialophora psammophila CBS 110553	90.206	100					femnfamilysuperoxidedismutase	Superoxide dismutase 2
NMHFM_009985-T1	NMHFM_009985	XP_013279279.1	superoxide dismutase	Cu-Zn	100	100		GO:0004784 ~ superoxide dismutase activity;GO:0005507 ~ copper ion binding	GO:0006801 ~ superoxide metabolic process;GO:0034599 ~ cellular response to oxidative stress;GO:0000303 ~ response to superoxide;GO:1901701 ~ cellular response to oxygen-containing compound;GO:0098869 ~ cellular oxidant detoxification		superoxidedismutase	Superoxide dismutase 2
NMHFM_002102-T1	NMHFM_002102	XP_013285023.1	Grx4 family monothiol glutaredoxin	Fonsecaea pedrosoi CBS 271.37	99.296	100					grxfamilymonothiolglutaredoxin	monothiol glutaredoxin 3
NMHFM_002903-T1	NMHFM_002903	XP_013289730.1	Grx4 family monothiol glutaredoxin	Fonsecaea pedrosoi CBS 271.37	90.09	100		GO:0015036 ~ disulfide oxidoreductase activity;GO:0051536 ~ iron-sulfur cluster binding;GO:0046872 ~ metal ion binding			grxfamilymonothiolglutaredoxin	monothiol glutaredoxin 3
NMHFM_007488-T1	NMHFM_007488	XP_009154788.1	glutathione peroxidase	Exophiala dermatitidis NIH/UT8656	89.222	98		GO:0004602 ~ glutathione peroxidase activity;GO:0140824 ~ thioredoxin-dependent peroxiredoxin activity	GO:0006979 ~ response to oxidative stress;GO:0098869 ~ cellular oxidant detoxification		glutathioneperoxidase	glutathione peroxidase
NMHFM_000488-T1	NMHFM_000488	XP_007745798.1	catalase	Cladophialophora psammophila CBS 110553	86.646	100		GO:0004096 ~ catalase activity;GO:0020037 ~ heme binding	GO:0006979 ~ response to oxidative stress;GO:0098869 ~ cellular oxidant detoxification	01100 Metabolic pathways (750);01110 Biosynthesis of secondary metabolites (298);01200 Carbon metabolism (84);00630 Glyoxylate and dicarboxylate metabolism (23);00380 Tryptophan metabolism (19);04016 MAPK signaling pathway - plant (4);04011 MAPK signaling pathway - yeast (54);04068 FoxO signaling pathway (15);04146 Peroxisome (43);04211 Longevity regulating pathway (14);04212 Longevity regulating…	catalase	Catalase
NMHFM_003324-T1	NMHFM_003324	XP_007750279.1	catalase	Cladophialophora psammophila CBS 110553	92.137	100		GO:0004096 ~ catalase activity;GO:0020037 ~ heme binding;GO:0046872 ~ metal ion binding	GO:0042744 ~ hydrogen peroxide catabolic process;GO:0006979 ~ response to oxidative stress;GO:0098869 ~ cellular oxidant detoxification	01100 Metabolic pathways (750);01110 Biosynthesis of secondary metabolites (298);01200 Carbon metabolism (84);00630 Glyoxylate and dicarboxylate metabolism (23);00380 Tryptophan metabolism (19);04016 MAPK signaling pathway - plant (4);04011 MAPK signaling pathway - yeast (54);04068 FoxO signaling pathway (15);04146 Peroxisome (43);04211 Longevity regulating pathway (14);04212 Longevity regulating…	catalase	Catalase
NMHFM_003403-T1	NMHFM_003403	XP_007749716.1	catalase A	Cladophialophora psammophila CBS 110553	90.98	99		GO:0004096 ~ catalase activity;GO:0020037 ~ heme binding;GO:0046872 ~ metal ion binding	GO:0042744 ~ hydrogen peroxide catabolic process;GO:0006979 ~ response to oxidative stress;GO:0098869 ~ cellular oxidant detoxification	01100 Metabolic pathways (750);01110 Biosynthesis of secondary metabolites (298);01200 Carbon metabolism (84);00630 Glyoxylate and dicarboxylate metabolism (23);00380 Tryptophan metabolism (19);04016 MAPK signaling pathway - plant (4);04011 MAPK signaling pathway - yeast (54);04068 FoxO signaling pathway (15);04146 Peroxisome (43);04211 Longevity regulating pathway (14);04212 Longevity regulating…	catalasea	Catalase
NMHFM_008106-T1	NMHFM_008106	XP_007744009.1	catalase	Cladophialophora psammophila CBS 110553	85.094	100		GO:0004096 ~ catalase activity;GO:0020037 ~ heme binding;GO:0046872 ~ metal ion binding	GO:0042744 ~ hydrogen peroxide catabolic process;GO:0006979 ~ response to oxidative stress;GO:0098869 ~ cellular oxidant detoxification	01100 Metabolic pathways (750);01110 Biosynthesis of secondary metabolites (298);01200 Carbon metabolism (84);00630 Glyoxylate and dicarboxylate metabolism (23);00380 Tryptophan metabolism (19);04016 MAPK signaling pathway - plant (4);04011 MAPK signaling pathway - yeast (54);04068 FoxO signaling pathway (15);04146 Peroxisome (43);04211 Longevity regulating pathway (14);04212 Longevity regulating…	catalase	Catalase
NMHFM_008185-T1	NMHFM_008185	XP_022508999.1	catalase-peroxidase	Fonsecaea monophora	99.603	100	GO:0016020 ~ membrane	GO:0004096 ~ catalase activity;GO:0020037 ~ heme binding;GO:0046872 ~ metal ion binding	GO:0042744 ~ hydrogen peroxide catabolic process;GO:0006979 ~ response to oxidative stress;GO:0098869 ~ cellular oxidant detoxification;GO:0016192 ~ vesicle-mediated transport	01100 Metabolic pathways (750);01110 Biosynthesis of secondary metabolites (298);00360 Phenylalanine metabolism (14);00380 Tryptophan metabolism (19);00940 Phenylpropanoid biosynthesis (3);00983 Drug metabolism - other enzymes (13)	catalaseperoxidase	Catalase
NMHFM_010673-T1	NMHFM_010673	XP_007749558.1	catalase B	Cladophialophora psammophila CBS 110553	84.417	100	GO:0009986 ~ cell surface;GO:0005829 ~ cytosol;GO:0005576 ~ extracellular region	GO:0004096 ~ catalase activity;GO:0020037 ~ heme binding;GO:0046872 ~ metal ion binding	GO:0042744 ~ hydrogen peroxide catabolic process;GO:0006979 ~ response to oxidative stress;GO:0098869 ~ cellular oxidant detoxification;GO:0010106 ~ cellular response to iron ion starvation;GO:0062197 ~ cellular response to chemical stress;GO:0010035 ~ response to inorganic substance;GO:1901701 ~ cellular response to oxygen-containing compound;GO:0010033 ~ response to organic substance	01100 Metabolic pathways (750);01110 Biosynthesis of secondary metabolites (298);01200 Carbon metabolism (84);00630 Glyoxylate and dicarboxylate metabolism (23);00380 Tryptophan metabolism (19);04016 MAPK signaling pathway - plant (4);04011 MAPK signaling pathway - yeast (54);04068 FoxO signaling pathway (15);04146 Peroxisome (43);04211 Longevity regulating pathway (14);04212 Longevity regulating…	catalaseb	Catalase
NMHFM_011086-T1	NMHFM_011086	XP_007742181.1	catalase	Cladophialophora psammophila CBS 110553	92.769	99	GO:0005777 ~ peroxisome;GO:0005739 ~ mitochondrion	GO:0004096 ~ catalase activity;GO:0020037 ~ heme binding;GO:0046872 ~ metal ion binding	GO:0042744 ~ hydrogen peroxide catabolic process;GO:0009820 ~ alkaloid metabolic process;GO:0006979 ~ response to oxidative stress;GO:0098869 ~ cellular oxidant detoxification;GO:0010035 ~ response to inorganic substance;GO:1901700 ~ response to oxygen-containing compound;GO:0010033 ~ response to organic substance	01100 Metabolic pathways (750);01110 Biosynthesis of secondary metabolites (298);01200 Carbon metabolism (84);00630 Glyoxylate and dicarboxylate metabolism (23);00380 Tryptophan metabolism (19);04016 MAPK signaling pathway - plant (4);04011 MAPK signaling pathway - yeast (54);04068 FoxO signaling pathway (15);04146 Peroxisome (43);04211 Longevity regulating pathway (14);04212 Longevity regulating…	catalase	Catalase
NMHFM_011228-T1	NMHFM_011228	XP_022512205.1	alpha,alpha-trehalose-phosphate synthase	Fonsecaea monophora	100	100		GO:0003825 ~ alpha,alpha-trehalose-phosphate synthase (UDP-forming) activity	GO:0005992 ~ trehalose biosynthetic process	01100 Metabolic pathways (750);01110 Biosynthesis of secondary metabolites (298);00500 Starch and sucrose metabolism (26)	alphaalphatrehalosephosphatesynthase	trehalose-6-phosphate synthase
NMHFM_011653-T1	NMHFM_011653	XP_022508310.1	alpha,alpha-trehalose-phosphate synthase (UDP-forming)	Fonsecaea monophora	99.593	98		GO:0003824 ~ catalytic activity	GO:0005992 ~ trehalose biosynthetic process	01100 Metabolic pathways (750);01110 Biosynthesis of secondary metabolites (298);00500 Starch and sucrose metabolism (26)	alphaalphatrehalosephosphatesynthaseudpforming	trehalose-6-phosphate synthase
NMHFM_005515-T1	NMHFM_005515	XP_013282565.1	mitogen-activated protein kinase HOG1	Fonsecaea pedrosoi CBS 271.37	100	100	GO:0005634 ~ nucleus;GO:0005737 ~ cytoplasm	GO:0004707 ~ MAP kise activity;GO:0005524 ~ ATP binding	GO:0051403 ~ stress-activated MAPK cascade;GO:0016310 ~ phosphorylation		mitogenactivatedproteinkinasehog	mitogen-activated protein
NMHFM_011095-T1	NMHFM_011095	XP_013279044.1	mitogen-activated protein kinase spm1	Fonsecaea pedrosoi CBS 271.37	100	100	GO:0005634 ~ nucleus;GO:0005737 ~ cytoplasm;GO:0016020 ~ membrane	GO:0004707 ~ MAP kise activity;GO:0005524 ~ ATP binding	GO:0000165 ~ MAPK cascade;GO:0016310 ~ phosphorylation;GO:1902413 ~ negative regulation of mitotic cytokinesis;GO:1905665 ~ positive regulation of calcium ion import across plasma membrane;GO:1902660 ~ negative regulation of glucose mediated sigling pathway;GO:0050850 ~ positive regulation of calcium-mediated sigling;GO:0031098 ~ stress-activated protein kise sigling cascade;GO:0071554 ~ cell wal…		mitogenactivatedproteinkinasespm	mitogen-activated protein
NMHFM_011208-T1	NMHFM_011208	XP_013278923.1	mitogen-activated protein kinase	Fonsecaea pedrosoi CBS 271.37	100	100		GO:0004707 ~ MAP kise activity;GO:0005524 ~ ATP binding	GO:0000165 ~ MAPK cascade;GO:0016310 ~ phosphorylation		mitogenactivatedproteinkinase	mitogen-activated protein

### Sheet: C. cladosporioides
Transcript ID	contig	start	end	strand	NMHCC_ids	blast HSP	Percentage Identity	Query Coverage	blastHSP name		blast HSP organism	MF_ARGOT	BP_ARGOT	CC_ARGOT	KEGG_pathways	normalized_protein_names	Matched Gene
NMHCC_001986	contig_4	2030138	2032924	+	NMHCC_001986	KAJ9638293.1	81.633	100	Heat shock protein hsp98		Cladosporium sp. JES 115	GO:0016887 ~ ATP hydrolysis activity;GO:0005524 ~ ATP binding;GO:0008233 ~ peptidase activity	GO:0006508 ~ proteolysis	-	-	heatshockproteinhsp	Heat shock protein 60
NMHCC_004737	contig_76	257409	259652	+	NMHCC_004737	KAJ9642934.1	43.007	96	Heat shock transcription factor		Cladosporium sp. JES 115	GO:0043565 ~ sequence-specific D- binding;GO:0003700 ~ D--binding transcription factor activity	GO:0006355 ~ regulation of D--templated transcription	GO:0005634 ~ nucleus	-	heatshocktranscriptionfactor	Heat shock transcription factor
NMHCC_001798	contig_4	1562941	1564486	-	NMHCC_001798	KAJ9638288.1	68.075	64	C6 zinc cluster transcription factor-like protein		Cladosporium sp. JES 115	-	-	-	-	czincclustertranscriptionfactorlikeprotein	zinc cluster transcription factor
NMHCC_003693	contig_14	1518649	1521153	+	NMHCC_003693	KAJ9637718.1	50	83	pH-response regulator protein palH/rim21		Cladosporium sp. JES 115	-	-	GO:0016020 ~ membrane	-	phresponseregulatorproteinpalhrim	Response regulator protein
NMHCC_007642	contig_86	390786	393375	-	NMHCC_007642	KAJ9642583.1	64.516	99	pH-response regulator protein palA/rim20		Cladosporium sp. JES 115	-	-	-	-	phresponseregulatorproteinpalarim	Response regulator protein
NMHCC_000226	contig_1	632491	633401	-	NMHCC_000226	KAJ9645711.1	82.353	99	Superoxide dismutase		Cu-Zn	GO:0005507 ~ copper ion binding;GO:0004784 ~ superoxide dismutase activity	GO:0034599 ~ cellular response to oxidative stress;GO:0006801 ~ superoxide metabolic process;GO:0000303 ~ response to superoxide;GO:1901701 ~ cellular response to oxygen-containing compound;GO:0098869 ~ cellular oxidant detoxification;GO:0015680 ~ protein maturation by copper ion transfer;GO:1901856 ~ negative regulation of cellular respiration;GO:0031505 ~ fungal-type cell wall organization;GO:0…	GO:1902693 ~ superoxide dismutase complex;GO:0005758 ~ mitochondrial intermembrane space;GO:0005829 ~ cytosol;GO:0005634 ~ nucleus	-	superoxidedismutase	Superoxide dismutase 2
NMHCC_001215	contig_3	1706131	1706952	-	NMHCC_001215	KAJ9635222.1	77.922	100	Superoxide dismutase		Mn, mitochondrial	-	-	-	-	superoxidedismutase	Superoxide dismutase 2
NMHCC_006242	contig_82	596163	596801	-	NMHCC_006242	KAJ9644066.1	45.024	95	Superoxide dismutase		Mn, mitochondrial	-	-	-	-	superoxidedismutase	Superoxide dismutase 2
NMHCC_007849	contig_86	947396	948021	-	NMHCC_007849	KAJ9642423.1	70.968	95	monothiol glutaredoxin grx5		Cladosporium sp. JES 115	GO:0015036 ~ disulfide oxidoreductase activity;GO:0051536 ~ iron-sulfur cluster binding;GO:0046872 ~ metal ion binding	-	-	-	monothiolglutaredoxingrx	monothiol glutaredoxin 3
NMHCC_009971	contig_93	2518497	2519056	-	NMHCC_009971	KAJ9638847.1	64.671	100	Glutathione peroxidase 2		Cladosporium sp. JES 115	GO:0140824 ~ thioredoxin-dependent peroxiredoxin activity;GO:0004602 ~ glutathione peroxidase activity	GO:0006979 ~ response to oxidative stress;GO:0098869 ~ cellular oxidant detoxification	-	-	glutathioneperoxidase	glutathione peroxidase
NMHCC_009896	contig_93	2317844	2320120	-	NMHCC_009896	KAJ9646385.1	76.838	97	catalase 1		Cladosporium sp. JES 115	GO:0004096 ~ catalase activity;GO:0020037 ~ heme binding;GO:0046872 ~ metal ion binding	GO:0042744 ~ hydrogen peroxide catabolic process;GO:0098869 ~ cellular oxidant detoxification;GO:0006979 ~ response to oxidative stress	-	01100 Metabolic pathways (773);01110 Biosynthesis of secondary metabolites (299);01200 Carbon metabolism (83);00630 Glyoxylate and dicarboxylate metabolism (25);00380 Tryptophan metabolism (20);04016 MAPK signaling pathway - plant (4);04011 MAPK signaling pathway - yeast (55);04068 FoxO signaling pathway (13);04146 Peroxisome (43);04211 Longevity regulating pathway (15);04212 Longevity regulating…	catalase	Catalase
NMHCC_009623	contig_93	1534719	1535400	-	NMHCC_009623	KAJ9636253.1	66.337	100	Peptide methionine sulfoxide reductase		Cladosporium sp. JES 115	-	-	-	-	peptidemethioninesulfoxidereductase	Methionine sulfoxide reductase
NMHCC_002434	contig_10	1264086	1265448	+	NMHCC_002434	KAJ9643451.1	83.578	98	mitogen activated protein kinase 2		Cladosporium sp. JES 115	GO:0004707 ~ MAP ki-se activity;GO:0005524 ~ ATP binding	GO:0000165 ~ MAPK cascade;GO:0016310 ~ phosphorylation;GO:1902413 ~ negative regulation of mitotic cytokinesis;GO:1905665 ~ positive regulation of calcium ion import across plasma membrane;GO:1902660 ~ negative regulation of glucose mediated sig-ling pathway;GO:0050850 ~ positive regulation of calcium-mediated sig-ling;GO:0031098 ~ stress-activated protein ki-se sig-ling cascade;GO:0071554 ~ cell…	GO:0005634 ~ nucleus;GO:0005737 ~ cytoplasm	-	mitogenactivatedproteinkinase	mitogen-activated protein
NMHCC_005288	contig_76	1789429	1791211	-	NMHCC_005288	KAJ9649096.1	86.464	71	mitogen activated protein kinase		Cladosporium sp. JES 115	GO:0004707 ~ MAP ki-se activity;GO:0005524 ~ ATP binding	GO:0000165 ~ MAPK cascade;GO:0016310 ~ phosphorylation	-	-	mitogenactivatedproteinkinase	mitogen-activated protein
NMHCC_008492	contig_91	1371707	1374969	+	NMHCC_008492	KAJ9647271.1	46.914	99	mitogen-activated protein kinase kinase kinase		Cladosporium sp. JES 115	GO:0004672 ~ protein ki-se activity;GO:0005524 ~ ATP binding	GO:0016310 ~ phosphorylation	-	-	mitogenactivatedproteinkinasekinasekinase	mitogen-activated protein
NMHCC_009656	contig_93	1625165	1626466	+	NMHCC_009656	KAJ9636333.1	41.139	66	HOG (high osmolarity glycerol) pathway protein		Cladosporium sp. JES 115	-	-	-	-	hoghighosmolarityglycerolpathwayprotein	high-osmolarity glycerol
NMHCC_000214	contig_1	600054	601569	-	NMHCC_000214	KAJ9643534.1	69.161	87	MAP kinase kinase (MEK)		Cladosporium sp. JES 115	GO:0004672 ~ protein ki-se activity;GO:0005524 ~ ATP binding	GO:0016310 ~ phosphorylation	-	-	mapkinasekinasemek	MAPK
NMHCC_001802	contig_4	1574293	1576265	-	NMHCC_001802	KAJ9638305.1	66.414	80	MAP kinase kinase Wis1		Cladosporium sp. JES 115	GO:0004672 ~ protein ki-se activity;GO:0005524 ~ ATP binding	GO:0016310 ~ phosphorylation;GO:0038066 ~ p38MAPK cascade;GO:0010971 ~ positive regulation of G2/M transition of mitotic cell cycle;GO:0071470 ~ cellular response to osmotic stress	GO:1990315 ~ Mcs4 RR-MAPKKK complex;GO:0005634 ~ nucleus;GO:0005737 ~ cytoplasm	-	mapkinasekinasewis	MAPK
NMHCC_004108	contig_15	726426	727841	-	NMHCC_004108	KAJ9636725.1	93.768	97	MAPK protein hog1		Cladosporium sp. JES 115	GO:0004707 ~ MAP ki-se activity;GO:0005524 ~ ATP binding	GO:0051403 ~ stress-activated MAPK cascade;GO:0016310 ~ phosphorylation	GO:0005634 ~ nucleus	-	mapkproteinhog	MAPK
NMHCC_009378	contig_93	857383	858830	-	NMHCC_009378	KAJ9637329.1	73.756	100	Protein kinase C signaling pathway involved MAPKK protein		Cladosporium sp. JES 115	GO:0004672 ~ protein ki-se activity;GO:0005524 ~ ATP binding	GO:0016310 ~ phosphorylation	GO:0005737 ~ cytoplasm	-	proteinkinasecsignalingpathwayinvolvedmapkkprotein	MAPK
NMHCC_009646	contig_93	1596926	1599114	+	NMHCC_009646	KAJ9636278.1	71.364	99	MAPK-activated protein kinase Srk1		Cladosporium sp. JES 115	GO:0004672 ~ protein ki-se activity;GO:0005524 ~ ATP binding	GO:0016310 ~ phosphorylation	-	-	mapkactivatedproteinkinasesrk	MAPK
